# Comprehensive sequencing of the lung neuroimmune landscape in response to asthmatic induction

**DOI:** 10.1101/2024.10.04.616730

**Authors:** Hayden McSwiggin, Rui Wang, Rubens Daniel Miserani Magalhães, Fengli Zhu, Taylor A. Doherty, Wei Yan, Nicholas Jendzjowsky

**Affiliations:** The Lundquist Institute for Biomedical Innovation at Harbor-UCLA, Torrance, CA 90502, USA; Division of Allergy and Immunology, Department of Medicine, University of California San Diego, Veterans Affairs San Diego Healthcare System, La Jolla, CA 92093, USA; Division of Endocrinology, Department of Medicine, Harbor-UCLA Medical Center Torrance, CA 90502, USA; Division of Respiratory and Critical Care Medicine and Physiology, Department of Medicine, Harbor-UCLA Medical Center, Torrance, CA 90502, USA

**Keywords:** Vagus, asthma, *Alternaria alternata*, RNA-seq, single-nucleus RNA-seq, spatial RNA-seq, transcriptomics

## Abstract

Evidence demonstrates that sensory neurons respond to pathogenic/allergic infiltration and mediate immune responses, forming an integral part of host defense that become hypersensitized during allergy. Our objective was to investigate how asthmatic induction alters the pulmonary neuroimmune transcriptome. We hypothesized that asthmatic induction would upregulate genes in the vagal ganglia (nodose/jugular ganglia), which would be associated with asthmatic immunity, and that these would be clustered, primarily in nodose neurons. Furthermore, lungs would increase transcripts associated with nerve activation, and these would be centered in neural and neuroendocrine-like cells. Bulk RNA-seq revealed that genes related to allergen sensing were increased in asthmatic ganglia nodose/jugular ganglia compared to control ganglia. These genes were associated with nodose clusters as shown by single-nucleus RNA sequencing, and a distinct caudal-to-rostral spatial arrangement was presented as delineated by spatial transcriptomics. The distinct clusters closely match previous identification of nodose neuron clusters. Correspondingly, the lung transcriptome was altered with asthmatic induction such that transcripts associated with neural excitation were upregulated. The spatial distribution of these transcripts was revealed by spatial transcriptomics to illustrate that these were expressed in neuroendocrine-like cells/club cells, and neurons. These results show that the neuroimmune transcriptome is altered in response to asthmatic induction in a cell cluster and spatially distinct manner.

**Significance statement:** This study provides a comprehensive transcriptomic map of the neuroimmune alterations in response to asthmatic induction.
