## Supplementary Data S3 for "Comprehensive sequencing of the lung neuroimmune landscape in response to asthmatic induction"

### Sheet: Down_Reg
Bulk Down-Reg (pvalue <0.05)	SC Down-Reg NG and JG (pvalue <0.05)		overlap
1300002E11Rik	mt-Co2		4632427E13Rik
1600010M07Rik	Gm10801		A330023F24Rik
1700020L24Rik	mt-Nd3		Aco2
1700056E22Rik	Camk1d		Adamts12
1700061I17Rik	Gm10800		Adamts20
1810012K08Rik	mt-Nd1		Adamts9
1810014B01Rik	Xist		Adgrf5
1810021B22Rik	Lars2		Adgrl4
1810034E14Rik	Malat1		Adipor2
1810062G17Rik	mt-Atp6		Afap1l1
2300009A05Rik	Gm21738		Alg14
2310069B03Rik	Cmss1		Amy1
2810049E08Rik	Gm10717		Ankrd44
2810402E24Rik	mt-Co3		Ap5m1
2810408A11Rik	Apoe		Arap3
3110001I22Rik	Gm10719		Arhgap29
3830403N18Rik	Gm26870		Arhgap32
3930402G23Rik	Gm33838		Arhgef15
4430402I18Rik	Gpx4		Arhgef7
4632404H12Rik	Rplp1		Arpc1b
4632427E13Rik	Rps16		Atrx
4732440D04Rik	mt-Co1	4632427E13Rik	AU020206
4833412C05Rik	Rps14		B2m
4921528I07Rik	Gm15564		Bri3
4921531C22Rik	Dynlrb1		Cav1
4930481A15Rik	Map1lc3a		Cavin2
4930503L19Rik	Gm11168		Cd36
4930506C21Rik	Gm10722		Cd38
4930523C07Rik	Snhg11		Cdh23
4930544F09Rik	Chchd2		Cdh5
4930555A03Rik	Il1rapl2		Cdk6
4930581F22Rik	Cdh13		Clic5
4931406C07Rik	Cavin1		Clk4
4931406P16Rik	mt-Nd2		Cobll1
4933406G16Rik	Ubb		Col1a2
4933407K13Rik	Ctnna2		Col4a1
4933431G14Rik	Selenow		Cxcl12
5430425K12Rik	Nrg3		Cyyr1
5730521K06Rik	Tmsb4x		Dab2
6230400D17Rik	Nrxn1		Ddhd1
6430511E19Rik	Cd36		Dennd4c
6720427I07Rik	Pfn1		Deptor
9130019O22Rik	Atp5j2		Dlc1
9130023H24Rik	Rps23		Dleu2
9130208D14Rik	Rps10		Dnajc1
9330188P03Rik	Rabac1		Dock1
9430041J12Rik	Rpl35a		Dock6
9430062P05Rik	Nudc		Eda
9430092D12Rik	Bmp6		Egln1
9530018F02Rik	Kif1a		Elf2
9530052E02Rik	Prune2		Elk3
9630013D21Rik	Dleu2		Elk4
9930111J21Rik2	Pgam1		Elovl6
9930120I10Rik	Rps19		Emcn
A230107N01Rik	Anxa2		Eng
A330023F24Rik	Rps9		Epas1
A330069K06Rik	Cct7	A330023F24Rik	Erg
A430035B10Rik	mt-Cytb		Ets1
A530076I17Rik	2010111I01Rik		Ets2
A830009L08Rik	Atp1a1		Ezh2
A830082K12Rik	Dynll1		Fabp4
Abcb6	Slc39a8		Fas
Abcc9	Psmc3		Fasn
Abhd15	Dync1i2		Fermt2
Abhd4	Tpt1		Fgd5
Abi3	Avil		Fli1
AC020971.1	Cntnap2		Foxo1
Acaa1b	Meg3		Fzd4
Acaa2	Ank2		Gbe1
Acaca	Dynll2		Gja1
Acacb	Rbfox1		Gm14296
Acad11	Rbpms		Gng12
Acad12	Aopep		Heg1
Acadm	Eif2s3y		Hlf
Acads	Rpl8		Hspg2
Acadvl	Mir100hg		Ifih1
Acap2	Cox6a1		Il15
Acat1	Cped1		Itga1
Aco1	Tent4b		Itga6
Aco2	Lats2		Itih5
Acot11	Mecom	Aco2	Itpr2
Acot2	Ache		Itprid2
Acot4	Rps3a1		Kank3
Acp5	Rps28		Kdr
Acsf2	Fabp4		Kif1c
Acsl1	Psmb1		Kitl
Acsl5	Taco1		Kmt5a
Acsm3	Cfl1		Lats2
Acss1	Rpsa		Lcorl
Acss3	Gm47283		Lims2
Acvr1c	Soga3		Lrp5
Adam17	Kcnb2		Lrp6
Adamts12	Spag16		Ly6e
Adamts17	Fgf12	Adamts12	Lyn
Adamts20	Tasor		Malat1
Adamts7	Rps4x	Adamts20	Map3k20
Adamts9	Itpr2		Mapk6
Adcy10	Miat	Adamts9	Mcc
Adcy3	Syt1		Mettl9
Adcy6	Crim1		Mgll
Add3	Agbl1		Mir99ahg
Adgrf5	Cltc		Mndal
Adgrg5	C78859	Adgrf5	Mpc1
Adgrl4	Atl1		mt-Atp6
Adhfe1	Morf4l2	Adgrl4	mt-Co3
Adi1	Scn9a		mt-Cytb
Adig	Cyyr1		mt-Nd2
Adipoq	Cav1		Mylip
Adipor2	Cd24a		Myo10
Adrb1	Adgrf5	Adipor2	Ndufs2
Adssl1	Hspa8		Nr3c1
Adtrp	2610307P16Rik		Pabpc1
Afap1l1	Itga1		Palld
Afg1l	Erbb4	Afap1l1	Palmd
Ago1	Sh3bgrl3		Pard3b
Agpat2	Phf24		Parp14
Ahcyl1	Igf1r		Parp9
Ahr	Map1b		Paxbp1
AI197445	Hspg2		Pcsk5
Aifm1	Cdk8		Pde4a
Aifm2	Serpinb6a		Pdgfb
Ajuba	Nars		Pdgfd
Ak2	Rpl37		Pdzd2
Ak3	Kcnip4		Phldb2
Akr1c13	Ywhag		Pkn2
Akt2	Lsamp		Pkp4
Akt2-ps	Ush2a		Plekhg1
Alad	Ets1		Plod1
Alas1	Tmeff2		Podxl
Aldh1a7	Prkg1		Pparg
Aldh6a1	Lncppara		Ppp2r5a
Alg14	Ccser2		Prag1
Alg3	Rpl34	Alg14	Prdm16
Alox12	Uty		Prex2
Alpl	Ass1		Prkar2b
Amotl2	Rpl37a		Prkch
Amy1	Rtn1		Prkd2
Angptl2	Lmo7	Amy1	Prkd3
Angptl8	Ano3		Ptk2
Ankef1	Acly		Ptprb
Ankle2	Robo2		Ptprm
Ankrd44	Atp5f1		Rai14
Ano1	Fstl1	Ankrd44	Ralgapa2
Anxa8	Scn11a		Rasgrp3
Ap1g2	Rpl35		Rbms2
Ap5m1	Cadps		Reep3
Apln	Rps21	Ap5m1	Rgcc
Aplnr	Gm26848		Rgl1
Apool	Mir99ahg		Ripk1
Apopt1	Rsad2		Rmnd1
Appbp2	Fli1		Rnf213
Aqp1	Plec		Robo4
Aqp3	Pclo		Rsad2
Aqp7	Igfbp7		Rsrp1
Arap3	Pakap.1		S1pr1
Arhgap24	Gm26835	Arap3	Sash1
Arhgap29	Limch1		Scp2
Arhgap32	Cdh23	Arhgap29	Setd5
Arhgap42	Uqcrh	Arhgap32	Sgcd
Arhgap5	Adgrl4		Sgta
Arhgef12	Tmem140		Sh3pxd2a
Arhgef15	Cst3		Shb
Arhgef5	Scn10a	Arhgef15	Sik2
Arhgef7	Gnas		Slc6a6
Arl5b	Pawr	Arhgef7	Slfn5
Arl6ip6	Adamtsl1		Son
Arpc1b	Fndc3b		Sox6
Arrdc3	Foxp1	Arpc1b	Sp100
Arsi	Kif21a		Srgap2
Asap2	4632427E13Rik		Srsf2
Ascc2	Sox2ot		Ss18
Ash1l	Ralyl		St3gal1
Aspa	Adam11		St3gal6
Aspg	Fdps		Stard8
Aspm	Lrrk1		Stx17
Aspn	Ptprm		Stxbp3
Aste1	Rhoj		Suclg2
Atad2b	Cox8a		Syne2
Atad5	Parm1		Tead1
Atf1	Prex2		Tead4
Atf7ip	Kif5a		Tek
Atp10d	Aff1		Tent2
Atp1a2	Tent2		Tet3
Atp5l	Csmd1		Tgfbr2
Atp6v0e	Sv2c		Tgfbr3
Atpaf2	Erg		Tie1
Atraid	Zwint		Tjp1
Atrx	Hk1		Tkt
Atxn7	Chl1	Atrx	Tle3
AU020206	Atp6v1e1		Tmem106b
AW046200	Park2	AU020206	Tmem140
AW112010	Prkch		Tmod3
B2m	Zfp366		Tob2
B430319H21Rik	Ebf2	B2m	Trim12a
B4galnt3	AU020206		Tspan12
B4galt4	Lhfpl4		Ttc28
B930025P03Rik	Etl4		Tut4
Babam2	Akap12		Txnip
Bach1	Tcf4		Ubc
Baz1a	Ahnak2		Ubp1
Baz2b	Lims2		Vim
Bbof1	Ptprf		Vps54
Bckdha	C230088H06Rik		Wwtr1
Bckdhb	Crppa		Xdh
Bcl2l12	B2m		Yes1
Bcl6b	Pde2a		Ypel2
Bmf	Uchl1		Zfp366
Bmi1	Pecam1		Zfp91
Bnip2	Zswim6		Zhx2
Brd3	Atp6v1a
Brd7	Hspa5
Bri3	Creld1
Brwd3	Atp6v0a1	Bri3
Bst2	Itpkb
Btaf1	Ctsd
Btbd7	Gfod1
Btf3l4	Afap1l1
Btnl9	Reep5
Bzw2	Umad1
C030006K11Rik	Rpl4
C030037D09Rik	Epb41l3
C1qtnf12	Rims2
C1rl	Arf5
C230035I16Rik	Ubc
C330018D20Rik	Dach1
C730034F03Rik	Slc25a3
Calcrl	Pcbp3
Car14	Rpl21
Car3	Map1a
Car4	Tecr
Card6	Prkar1a
Casp16	Garnl3
Casp2	Kdr
Casp6	Clic5
Casp7	Enox1
Cat	Myl1
Cav1	Itprid2
Cavin2	Rpl36	Cav1
Cbx4	Arhgap18	Cavin2
Ccdc142os	Swi5
Ccdc163	Zbtb46
Ccdc18	Pcdh15
Ccdc50	Clu
Ccdc58	Ap2m1
Ccdc59	Uqcrc1
Ccdc69	Cecr2
Ccdc84	Ncam2
Ccdc88c	Ttl
Ccl25	Gm48742
Ccna2	Rpl39
Ccnb2	Rcsd1
Ccnd1	Tapbp
Ccng2	Dennd3
Ccnj	Cobll1
Ccnl1	Kitl
Ccnl2	Mtch1
Ccr1	Cpne1
Cd300lg	Sgms1
Cd36	Airn
Cd38	Rapgef2	Cd36
Cd40	Gde1	Cd38
Cd59b	Heg1
Cd7	Faim2
Cdc23	Nhsl1
Cdc40	Nfe2l1
Cdc45	Prkd3
Cdc6	D130009I18Rik
Cdca4	Sash1
Cdca7l	Dab1
Cdh23	Rsrp1
Cdh5	Wwtr1	Cdh23
Cdk6	Rasgrp3	Cdh5
Cdkal1	Flt1	Cdk6
Cdkn2c	Spock2
Cdo1	Gabbr1
Ceacam1	S1pr1
Cebpa	Adnp
Cebpz	Pdgfb
Celf2	Rtn4
Cenpa	Pkp4
Cenpf	Zbtb16
Cenpx	Tsc22d3
Cep192	Fis1
Cep85l	Slc9a9
Cep95	Gaa
Cers2	Rnf213
Ces1d	Bcar3
Ces1f	Grm7
Cfap410	9530059O14Rik
Cggbp1	Lyn
Chchd3	Stxbp6
Chd7	Stmn2
Chdh	Tgfbr2
Chpt1	D130079A08Rik
Chrna2	Abca2
Ciao2a	Nnat
Cib2	Atp8a1
Cidea	Fgd5
Cidec	Arhgap31
Cilk1	Hprt
Clca3a2	Sparcl1
Cldn12	Srgap2
Cldn15	Atp8b1
Clec2e	Luzp2
Clic4	Stard13
Clic5	Ldlrad4
Clk1	Dynlt3	Clic5
Clk4	Dnaja2
Clp1	Ddx3y	Clk4
Clpx	Nr3c2
Clspn	Dctn2
Cltrn	Tns1
Cmtm2b	Negr1
Cmtm8	Psmd13
Cmya5	Tubb2a
Cnbd2	Dgki
Cnga3	Map7d1
Cngb1	Cntnap5b
Cnot6	Podxl
Cnr2	Snx18
Cobll1	Tm4sf1
Col12a1	Pdia3	Cobll1
Col13a1	Pde3a
Col14a1	Sema6a
Col15a1	Alcam
Col1a2	Emcn
Col27a1	Lingo2	Col1a2
Col3a1	Ppp1r16b
Col4a1	Ppp1r1c
Col4a2	Chn2	Col4a1
Col4a4	Ttc28
Col5a1	Ckmt1
Col5a2	Xdh
Col6a3	Flywch1
Copz2	Nwd2
Coq6	Lrfn5
Coq8a	Ephb1
Coq9	Dlgap2
Cox17	Bri3
Cox4i2	Adipor2
Cox7a1	Gse1
Cox8b	Pafah1b1
Cpm	Cox16
Cpn2	Tspan13
Cpped1	Cdh12
Cpt2	Klc2
Crat	Plekha6
Crebbp	9530026P05Rik
Crls1	Rtn3
Crnkl1	AC129186.1
Crybg1	Clec2d
Cryzl2	Rbms3
Csad	Kcnh7
Ctbs	Mrtfb
Ctcfl	Pdgfd
Ctcflos	Foxn3
Ctdsp1	Prph
Ctla2a	Ptms
Cux1	Rora
Cxadr	Gm26733
Cxcl12	Ptprk
Cxcl9	Fam189b	Cxcl12
Cyp1a1	Slfn5
Cyp2j6	Tcaf1
Cyp4b1	Mrtfa
Cyyr1	Oaz1
D16Ertd472e	Syt11	Cyyr1
D330050G23Rik	Sdhb
D3Ertd751e	Akt1
D630033A02Rik	Mylip
D830026I12Rik	Mast4
D830050J10Rik	Vat1
D930048N14Rik	Ptprb
Dab2	Mdfic
Dag1	Scg3	Dab2
Dap	Hsp90ab1
Dbi	Meox2
Dbt	Stard8
Dcaf17	Adam22
Dclre1a	Edil3
Dcp1a	Snap91
Dctpp1	Asic2
Dcxr	Gphn
Ddhd1	Osbpl3
Ddo	Parp9	Ddhd1
Ddx41	Pgm2l1
Decr1	Cald1
Dennd2c	Spata13
Dennd4c	Rims1
Depdc1a	Kank3	Dennd4c
Deptor	Stmn1
Dera	Arpc4	Deptor
Des	A330023F24Rik
Dgat1	Ppp2r5a
Dgat2	Kif1b
Dgkd	Rapgef3
Dhdh	Tgfbr1
Dhrs11	Calr
Dhrs3	Gbp4
Dhrs4	Lama5
Dhrs7	Chst11
Dhrs9	Tanc1
Dhx34	Pirt
Dhx58	Ppfia2
Diaph2	Capza2
Dio2	Tinagl1
Dipk2b	Ets2
Dlc1	Tgfbr3
Dld	Map3k20	Dlc1
Dleu2	Cntn5
Dll4	Rplp2	Dleu2
Dlst	Syngr1
Dlx1as	C2cd2
Dnaic2	Tmcc3
Dnaja3	Syt7
Dnajb12	Lrch1
Dnajc1	Trim36
Dnajc22	Atp13a2	Dnajc1
Dnajc28	Tuba1a
Dnmbp	Rph3a
Dnmt3a	Enox2
Doc2g	Dop1a
Dock1	Nacad
Dock6	Ctnnd1	Dock1
Dock8	Mapt	Dock6
Dot1l	Ptpn14
Dusp10	Tshz3
Dusp11	Pml
Dusp18	Stk3
Dusp19	Itga6
Dusp23	Ndufv3
Dusp7	Fzd4
Dynlt1-ps1	Pgm5
Dyrk2	Prom1
E130018N17Rik	Elk3
E330034L11Rik	Fstl4
Ech1	Arhgap29
Echdc3	Dcc
Echs1	Fasn
Eci1	Osbpl9
Eci2	Elavl3
Eda	Lrrc8c
Eef2kmt	Selenot	Eda
Egfl8	Anxa3
Egflam	Bcl6
Egln1	Gm49353
Ehd2	St8sia4	Egln1
Ehhadh	Tek
Eif4ebp2	Oga
Eif4ebp3	Sema7a
Elf2	Pfkp
Elk3	Tead4	Elf2
Elk4	Gm35188	Elk3
Eloa	Mtss1l	Elk4
Elovl3	Puf60
Elovl6	Ctnna3
Emc3	Csmd3	Elovl6
Emcn	Tubb4b
Endog	Spock3	Emcn
Eng	Rhob
Entpd4b	Gm45881	Eng
Entr1	Grina
Epas1	Eif1b
Ephx2	Mcc	Epas1
Erap1	Elavl2
Erbin	Mfn2
Ercc6	Myt1l
Erg	Dpp6
Esrp2	Myo5a	Erg
Etfa	Tle3
Etfb	Frmd4a
Etfbkmt	Plscr4
Etfdh	Arl4a
Etfrf1	Itpr1
Ets1	Ctnnd2
Ets2	Slc12a6	Ets1
Ezh2	Gm26518	Ets2
Fabp4	Nfkbia	Ezh2
Fam114a1	Chrm3	Fabp4
Fam131c	Smyd3
Fam180a	Actg1
Fam228b	9530077C05Rik
Fam234a	Slc22a17
Fam43a	Rflnb
Fam47e	Klf12
Fam49a	Kif5c
Fam53b	Prkca
Farp1	St3gal6
Fas	Tspan8
Fasn	Gm26883	Fas
Fbp2	Srrm2	Fasn
Fbxo4	Elf1
Fcgrt	Gabarap
Fermt1	Lima1
Fermt2	Snrk
Ffar4	Calm3	Fermt2
Fgd5	Cct5
Fgfbp3	Dock1	Fgd5
Fgl2	Gnl3l
Fh1	Tspan9
Fign	Pld5
Fkbp7	Trerf1
Flacc1	Trim30a
Fli1	2410089E03Rik
Fmo1	Rps20	Fli1
Fnip1	Dlc1
Fnip2	Lrp1b
Foxn2	Sh3rf1
Foxo1	Adamts9
Frem1	Syn1	Foxo1
Frrs1	Capn5
Fsbp	Ndufa10
Fst	Tln2
Fut4	Dpp10
Fut8	Frmpd1
Fyco1	Sp100
Fzd4	Rps6kc1
G0s2	Prmt2	Fzd4
Gabpa	Arhgap39
Gabpb2	2210408I21Rik
Galm	Foxo1
Galnt4	Elavl4
Galnt6	Gm15155
Ganc	Slc38a9
Gas1	Arhgef15
Gask1b	Rpl7a
Gatc	Pik3cb
Gbe1	Vegfb
Gbp11	Nat8l	Gbe1
Gbp2	Dgkz
Gbp9	Taf3
Gcfc2	Pid1
Gdf5	Eif1
Gfap	Lrmda
Gfm2	Slc6a15
Ggnbp1	Syne2
Gid4	Plekhg1
Gimap4	Dock9
Gimap5	Cflar
Gimap6	Prkar2b
Gimap9	Tmod2
Gipc3	Peg3
Gja1	Wwox
Gk	Txnip	Gja1
Gk5	Psmb7
Gli3	Dop1b
Glul	Sult4a1
Gm10032	Dnm1
Gm10076	Cpeb4
Gm10253	Rasal2
Gm10521	Tnfrsf19
Gm10570	Tafa5
Gm10603	Npr1
Gm10698	Ccnd3
Gm10925	Mbp
Gm11240	Me1
Gm11335	Ablim3
Gm11772	Dock6
Gm11827	Wipf1
Gm12052	Gng12
Gm12397	Kctd8
Gm12580	Id3
Gm12781	Plpp3
Gm12905	Phldb2
Gm13294	Prag1
Gm13341	Dlg1
Gm13388	Tspan12
Gm13431	Magi2
Gm13597	Lef1
Gm13886	Mgll
Gm14296	Herc6
Gm14776	Zdhhc2	Gm14296
Gm15163	Usp5
Gm15408	Snap25
Gm15429	Filip1
Gm15441	Jakmip2
Gm15545	Oxct1
Gm15601	Tjp2
Gm15704	Mdga2
Gm15738	Carmil3
Gm15801	Jcad
Gm15821	Apobec3
Gm15899	Maml2
Gm15903	Ptprg
Gm16091	Desi1
Gm16464	Mef2c
Gm16982	Tubb4a
Gm17024	Myo1d
Gm17491	Slc12a2
Gm17825	Kdm5c
Gm18001	Myo10
Gm18101	Asb7
Gm18270	Bscl2
Gm18853	Rufy3
Gm20257	Tgfa
Gm2026	Sh3glb2
Gm20342	Kctd16
Gm20403	Gdi2
Gm20559	Slc7a5
Gm21378	Palmd
Gm21399	Msrb3
Gm2237	Txnl1
Gm22596	Tspan17
Gm25301	Dpysl2
Gm26549	mt-Nd4
Gm26588	Mms19
Gm26770	Pltp
Gm26953	Etv6
Gm27252	Col1a2
Gm28035	Nefh
Gm28151	Rassf3
Gm28229	Dmtn
Gm28437	Nav3
Gm28661	Gm12002
Gm29216	Dnajb14
Gm29397	Ctns
Gm30363	Ypel2
Gm3150	Chmp2a
Gm34934	Rap1gap
Gm36355	Sorl1
Gm36595	Map3k1
Gm36963	C2cd5
Gm37078	Wbp1l
Gm37342	Crispld1
Gm37472	Cadm1
Gm37494	Ntm
Gm37639	Napb
Gm37706	Mapk8ip2
Gm37844	Sypl
Gm37893	Inpp5d
Gm38357	Mast1
Gm38394	Arid5b
Gm41115	Kidins220
Gm41144	Bace1
Gm41271	Sdcbp
Gm42303	Rps26
Gm42614	Hspa4
Gm42727	Mirg
Gm42820	Cacnb3
Gm42892	Bcl2l1
Gm43031	Fam155a
Gm43048	Ccm2l
Gm43189	Npc2
Gm43197	Nfic
Gm43305	Hs6st3
Gm43321	Pja2
Gm43425	Rapgef5
Gm43679	Sik2
Gm43813	Actr1b
Gm43823	Brinp3
Gm43921	Dlgap1
Gm44079	Eno1
Gm44200	Pkig
Gm44240	Dab2
Gm44250	Pdlim5
Gm44386	Rps3
Gm44625	Mylk
Gm44697	Gab3
Gm44763	Atp8a2
Gm45397	Ngfr
Gm45442	Irak2
Gm45470	Ccdc136
Gm45477	Prdm16
Gm45552	Tmod3
Gm45769	Rbms2
Gm45838	Nrbp2
Gm45909	Rpl23a
Gm47108	Iigp1
Gm47359	Rpl29
Gm47467	Dcbld1
Gm47623	Mapre3
Gm4767	St3gal1
Gm47920	Sh2d3c
Gm4804	Mapk10
Gm48287	Gm4258
Gm48582	Cplane1
Gm48893	Pcp4
Gm49124	Fdft1
Gm49125	Nell1
Gm49331	Gria4
Gm4950	Rasgrf2
Gm4951	Map7
Gm49539	Fkbp9
Gm49747	Mdh2
Gm49759	Gm26624
Gm50115	Hecw1
Gm50394	Lynx1
Gm50431	Cplx2
Gm5182	Cd55
Gm5503	Gm49797
Gm5527	Il15
Gm5617	Ubash3b
Gm5737	Yes1
Gm6419	Dopey2
Gm7628	Cacna1c
Gm7664	Fbxl2
Gm8121	Pde1a
Gm8242	A230057D06Rik
Gm8835	Rps17
Gm8989	Ctdsp2
Gm9108	G3bp2
Gm9392	Trim12a
Gm9429	Rpl10
Gm9899	Ube2d3
Gm9905	Nck2
Gm9917	Ablim1
Gm9929	Kat6a
Gm9949	Robo4
Gng12	Ripk1
Gng5	Pcnt	Gng12
Gngt2	Reep3
Gnpat	Galnt15
Gnrh1	Gabra2
Gorab	Zcchc11
Gp1ba	Mphosph8
Gp6	Rai14
Gpam	Samm50
Gpat3	Mib1
Gpat4	Eng
Gpc4	Skap1
Gpd1	Cnnm2
Gpd2	Stmn3
Gpn3	Ecpas
Gpr4	Tmem233
Gpt	Vcp
Gpx3	2024-03-03
Gramd3	Ccser1
Grap	Stxbp3
Grb14	CT025619.1
Grhpr	Plcb1
Grp	Emb
Grpel1	Ilrun
Gstk1	Hcn1
Gtpbp10	Ispd
Guf1	Rnpc3
Gulp1	Parp14
Gxylt1	Bcor
Gypc	Rpl6
H19	Dlg2
H1f0	Rgs7
H2-Q5	Cnot1
H3f3c	Cbx3
H6pd	Grk5
Hacl1	Znrf1
Hadh	Slc35d1
Hadha	Dync1h1
Hadhb	Gpi1
Hadhb-ps	Ankrd44
Halr1	Ggt7
Hcar2	Galnt7
Hdac1	Dclk1
Hdc	Cacna2d1
Heg1	Vamp1
Helb	Sox5	Heg1
Helz2	Erc2
Herpud2	Cdh5
Hibadh	Sorbs2
Hibch	Trim25
Hipk2	Iffo1
Hist1h4m	Eln
Hk2	Macrod2
Hlf	Slc4a4
Hmbs	5330434G04Rik	Hlf
Hnrnpdl	Zmat1
Hook3	Picalm
Hoxa5	Psmd2
Hoxa7	Grik1
Hpgd	Relch
Hrct1	Cbfa2t3
Hsd17b10	Nme7
Hsd17b4	Epas1
Hsdl2	C230004F18Rik
Hspd1-ps4	Epb41
Hspg2	Adarb1
Hyal1	Psma2	Hspg2
I730030J21Rik	Firre
I830077J02Rik	Fam160b1
Id1	Ktn1
Id2	Csrnp3
Idh2	Ss18
Idh3a	Hspb8
Idh3b	Etnk1
Idh3g	Cds2
Ido1	Cadm3
Ifi203	Fbxl7
Ifi203-ps	Stk24
Ifi44	Gtf3c2
Ifih1	Selenof
Ifitm2	Nefm	Ifih1
Ifnar1	Arhgef7
Ifrd1	Atxn3
Igsf21	Cox7a2l
Ikbkb	Mertk
Il15	Gtdc1
Il18rap	Lin28b	Il15
Il1rap	Efna5
Il1rn	2210408F21Rik
Immp2l	Hlf
Inca1	Plxna2
Ing3	Rpl24
Inip	Shank3
Ino80	Rps18
Ino80dos	Strbp
Inppl1	Lnx1
Ints14	Pex5l
Ints7	Gga2
Ipo9	Pafah1b2
Iqgap1	Slit3
Irf1	Golim4
Irf4	Cobl
Irs1	Slc2a1
Irs3	Egln1
Isg20l2	Tnpo1
Itga1	Ube2h
Itga4	Cep128	Itga1
Itga6	Xylt1
Itgb3	Tob2	Itga6
Itih5	Apbb2
Itpr2	Pnisr	Itih5
Itprid2	Ski	Itpr2
Ivd	Tjp1	Itprid2
Ivns1abp	H2-K1
Jak3	Gm26691
Jam2	Ifi27
Jmjd1c	Tmem167
Jmjd6	Dmd
Kank3	Slc25a12
Kat2b	Bicral	Kank3
Katnbl1	Rpl5
Kcna5	Ptprd
Kcnj8	Arglu1
Kctd12b	Josd2
Kdelr1	Clgn
Kdelr2	Cacnb4
Kdelr3	Ppp2cb
Kdm1b	Gnb2
Kdm4c	Mycbp2
Kdm5a	Pbx1
Kdm5b	Wsb2
Kdm6b	Plekha5
Kdr	Afdn
Kif1c	Abcg2	Kdr
Kif7	Adgrl3	Kif1c
Kitl	Rnf144b
Klb	Cyb5r3	Kitl
Klhdc7a	Gria2
Klhl25	Plcb4
Klrb1c	Npc1
Kmt5a	Nipal3
Knl1	Rftn1	Kmt5a
Krcc1	Vim
Krit1	Ddhd2
Kyat3	Pacsin1
L2hgdh	Reep1
L3hypdh	Slc24a2
Lactb	Tut4
Lactb2	Slc8a1
Lair1	Cdk17
Lama4	1700025G04Rik
Lamb1	Ncl
Lamc1	Tsc22d1
Laptm4a	Gm14296
Lats2	Zmym3
Lcor	Cuedc1	Lats2
Lcorl	Kcnt1
Ldhb	Rap1gap2	Lcorl
Ldlrap1	Srrm4
Leng1	Ahnak
Letmd1	Dctn1
Lgr6	Frmpd4
Lhx8	Elk4
Lilr4b	Kdm6a
Lims2	Anp32a
Lin54	Eps8	Lims2
Lipa	Cntn3
Lipe	Mblac2
Lipg	Synj2bp
Llgl2	Il34
Lmnb1	Spred2
Lmo4	Ror1
Lncbate10	Rpl31
Loxl2	Lhfpl3
Lpar4	Hmgcll1
Lpar6	Sgcz
Lpl	Clasp2
Lratd2	Luc7l2
Lrch3	Mndal
Lrg1	Pou2f1
Lrp5	Ttc39b
Lrp6	Clip3	Lrp5
Lrrc39	Fgfr1	Lrp6
Lrrc56	Ly6e
Lrtm1	Fmn1
Lsm2	Dab2ip
Lsm4	Spata5
Ltbp2	9130011E15Rik
Lurap1	Reep2
Ly6a	Atp6v1d
Ly6c1	Gm26561
Ly6e	Ifih1
Lyn	Caskin1	Ly6e
Lysmd3	Nipsnap1	Lyn
Magix	Ap4e1
Malat1	Shb
Mamdc4	Sh3bp5	Malat1
Map3k20	Pkn2
Map4k4	Epb41l4a	Map3k20
Mapk6	Znrf2
Mapkapk2	Rgs7bp	Mapk6
Mapkapk3	Nckap5
Mavs	Rab6b
Mbd4	Ttc37
Mcc	Emc7
Mccc2	Lrrc20	Mcc
Mcm10	Zfand3
Mcm3	Rapgef1
Mcmbp	Rgcc
Mcrip2	Tkt
Mcur1	Scrn1
Me3	Aldoa
Mecr	Pak2
Med13	Elmsan1
Met	Net1
Metap1d	Kif5b
Mettl7a1	Ccnd2
Mettl9	Arhgap22
Mfap3	Gpbp1	Mettl9
Mfsd4a	Nmi
Mfsd4b1	Arnt2
Mfsd4b3-ps	Mpp7
Mfsd6l	Kcnj3
Mgll	Tet3
Mgst1	Slc9a7	Mgll
Mif4gd	Trappc9
Mir17hg	Gm43376
Mir6392	Slc39a11
Mir99ahg	Atg4a
Mis18bp1	Nos1ap	Mir99ahg
Mki67	Ackr1
Mknk2	Mfhas1
Mlip	Ndufs2
Mllt10	Pard3b
Mlxipl	Pde4a
Mme	Maoa
Mmp19	Mtpn
Mmp28	Lmtk2
Mmp8	Tubb3
Mmrn2	Clk4
Mnd1	Arpc2
Mndal	Fnbp1l
Mob1a	Arfgef3	Mndal
Mob1b	Scg2
Mpc1	Tut7
Mpc1-ps	Timp3	Mpc1
Mpc2	Stard4
Mpdu1	Basp1
Mpp6	Amy1
Mpzl2	Eif5b
Mr1	Tmpo
Mrap	Slc25a32
Mrgbp	Cacna1a
Mrgprf	Fyn
Mrpl1	Epn1
Mrpl24	Bicd1
Mrpl34	Stx17
Mrps16	Scp2
Mrps35	Srgap3
Ms4a4a	Ddx60
Msl2	Dstyk
Mss51	Svil
mt-Atp6	Scd2
mt-Co3	Stk25	mt-Atp6
mt-Cytb	Ppfibp1	mt-Co3
mt-Nd2	Foxj2	mt-Cytb
mt-Nd5	Slc39a10	mt-Nd2
mt-Tr	Myl12b
mt-Ts2	Dock3
Mtf2	Eif3c
Mtfp1	Rhobtb1
Mtfr1	Zranb2
Mtmr10	Sh3pxd2a
Mtmr2	Slc7a14
Mtpap	Dnajc1
Musk	Copg1
Mxd1	Lrp5
Mycl	Cd34
Myct1	Dmxl2
Myl12a	Jund
Mylip	Ophn1
Mynn	Meis2	Mylip
Myo10	Crk
Myo19	Itsn2	Myo10
Myo1c	Cope
Myo1h	Eef2
Myo5c	Zfp280c
N4bp2l1	Katnal1
N4bp2l2	Ddb1
Naa40	Plpp1
Nabp1	Hspa12b
Nadk	Pdgfc
Nampt	Rtn4rl1
Naprt	Smurf1
Natd1	Gna12
Ncapd3	Ankrd24
Ncoa6	Amer2
Ncstn	Rpl10a
Ndufa12-ps	Parva
Ndufa4l2	Tacc1
Ndufab1	Asrgl1
Ndufab1-ps	St6galnac3
Ndufb4c	Lztr1
Ndufb9	Ndel1
Ndufs2	Eif4h
Neat1	Prpf4b	Ndufs2
Nedd1	Tubb5
Neil3	Csnk1g2
Nek6	Itih5
Nelfa	Arpp19
Nepn	Utrn
Nfe2l2	Zfp423
Nfia	Vstm5
Nfkb1	Gja1
Nfkbib	Lhfpl2
Nfyc	Tie1
Nid1	Fnbp4
Nid2	AI314180
Nipbl	Rab6a
Nit2	Cd9
Nkapd1	Hmgn3
Nlrc5	Ppp2r2c
Nmnat3	Dcaf8
Nnmt	Tcf7l2
Nod2	Tmem63b
Nos2	Notch1
Notch3	Plxnc1
Nova1	Morf4l1
Noxred1	Gclm
Npat	Fgf14
Npepl1	Ptprj
Npr3	Ptk2
Nr1d1	Esam
Nr1h3	Sh3bgrl
Nr2c1	Kras
Nr3c1	Epha4
Nrg4	Strn3	Nr3c1
Nrk	Map4k3
Nt5dc1	Atxn7l1
Ntrk3	Arhgef3
Nudt12	Dad1
Nudt13	Mpc1
Nudt7	Rgs12
Nup188	Rpl28
Nvl	Rgs11
Nxf1	Mcl1
Odf3l1	Nostrin
Olfr558	Klf2
Oplah	Lbh
Orm3	Dock4
Ormdl3	Tmem106b
Otop1	Apc
Oxa1l	Nrp1
Oxnad1	Cavin2
P2rx5	Psmd3
Pabpc1	Npdc1
Palld	Ptpn23	Pabpc1
Palmd	Ids	Palld
Pan2	Dennd4a	Palmd
Pank1	Plod1
Papss2	Litaf
Pard3b	Pag1
Pard6g	Rpl41	Pard3b
Parp14	Samhd1
Parp9	Exd2	Parp14
Pate2	Cars	Parp9
Patl1	Mtcl1
Paxbp1	Atrx
Pbld1	Macf1	Paxbp1
Pcca	Pls3
Pccb	Sptan1
Pcdh12	Ephb4
Pcdhga11	Plce1
Pcif1	Lrig1
Pck1	Ppp1r12a
Pcsk5	Pcmtd2
Pde4a	Thsd4	Pcsk5
Pde7b	Ggta1	Pde4a
Pde8a	Arap3
Pdgfb	Nfix
Pdgfd	Lgr4	Pdgfb
Pdgfrb	Arhgef2	Pdgfd
Pdhx	Cbarp
Pdk2	Cmpk1
Pdzd2	Cd99l2
Pecr	Rab11fip2	Pdzd2
Peli2	Nup93
Pex11a	Arpp21
Pex3	Unc79
Pf4	Tbc1d22a
Pfkfb1	Hacd3
Pfkfb3	Epn2
Pfkl	Lpin1
Pggt1b	Gm765
Phf10	Mast2
Phf11d	Kcnip3
Phf21a	Cpne3
Phf3	Arhgdia
Phldb2	Plxnd1
Phyh	Sema4d	Phldb2
Phykpl	Armh3
Pigm	Slc44a5
Pign	Rarb
Pigx	Polr2a
Pim1	Fgf13
Pitrm1	Stat1
Pkn2	Zfp804a
Pkp4	Ppib	Pkn2
Pla1a	Txndc16	Pkp4
Plaat3	Ap2a2
Plagl2	Maged1
Plbd1	Arhgap17
Pld6	Hmgcr
Plekhf2	Selenop
Plekhg1	Xrcc5
Plekhm1	Snph	Plekhg1
Plet1	Camk2a
Plet1os	Tcp1
Plin1	Epm2a
Plin2	Ap3b2
Plin5	Usp14
Plod1	Rnf146
Plod2	Crybg3	Plod1
Pm20d1	Slitrk1
Pmf1	Znrf3
Pmm2	Rit2
Pmp2	Sars
Pmpcb	Psmc5
Pnldc1	Hoxb5
Pnpla2	Astn2
Pnpla3	Lama2
Pnpla8	Caprin1
Pnrc2	Mapk9
Poc1a	Arhgap10
Podxl	Got2
Poglut2	Nhsl2	Podxl
Poldip2	Cacna1b
Poln	Cdyl
Polr2c	Ttc3
Pon3	Hivep1
Popdc2	Snw1
Por	Cplx1
Postn	Magi1
Ppara	Dpysl3
Pparg	Dtna
Ppic	Prkd2	Pparg
Ppif	Nr6a1
Ppm1m	Lysmd4
Ppp1r15b	Uba1
Ppp1r3b	Rgl1
Ppp1r3c	P4ha1
Ppp2r1b	Rnf130
Ppp2r5a	Eml5
Ppp4r1	Cd38	Ppp2r5a
Ppp4r3a	Sema6d
Prag1	Sox6
Prdm16	Lin7a	Prag1
Prdm9	Cuedc2	Prdm16
Prdx6	Aak1
Prex2	Bcan
Prickle3	Msra	Prex2
Prkab1	Gm20388
Prkar2b	Brsk2
Prkch	Bmx	Prkar2b
Prkcq	Vps35	Prkch
Prkd2	Add2
Prkd3	A330015K06Rik	Prkd2
Proca1	Flii	Prkd3
Prorsd1	Rc3h2
Prpf39	Lrp6
Prpf40a	Adgrl2
Prr11	Tubb2b
Prss23	Abcc4
Prss53	Kif1c
Prxl2a	Gars
Pskh1	Sel1l
Psmb2	Kcmf1
Psme1	Zc3hav1
Ptbp1	Unc5c
Ptgds	Wwc2
Ptk2	Slco2b1
Ptk2b	Egfem1	Ptk2
Ptp4a1	Apba1
Ptpn12	Pik3r3
Ptpn18	Crebzf
Ptpn2	Limk1
Ptpn21	Tead1
Ptprb	Fxyd1
Ptprm	Samd8	Ptprb
Pum2	Prkn	Ptprm
Purb	Ghitm
Pus10	Klc1
Pvr	Ddx24
Pwwp2a	Aacs
Pxdn	Epb41l2
Pxmp4	Kif26b
Pygl	Rock2
Pyurf	Atf7
Qk	Dcun1d1
Qser1	Agmo
Rab12	Tenm2
Rab29	Slc6a17
Rab32	Pdcd5
Rab34	Ppargc1b
Rab38	Snx21
Rab7b	Kcnh1
Rad9b	Cntn4
Rai14	Spire1
Ralgapa2	Snx7	Rai14
Ramp3	Apc2	Ralgapa2
Rap1a	Map3k3
Rasd1	Senp2
Rasef	Arntl
Rasgrp3	Sdccag3
Rasl12	Chka	Rasgrp3
Rasl2-9	Eid1
Rassf9	Aco2
Rb1	Dnajc8
Rbfaos	Psmd7
Rbl1	Adamts12
Rbm12b2	Ankfn1
Rbm15	Klf6
Rbm22	Canx
Rbm47	Nr5a2
Rbm48	Gbe1
Rbms2	Kcnd3
Rbmx	Nrp2	Rbms2
Rbpms2	Myo1b
Rcl1	Psip1
Reep3	Lancl1
Rel	Fads1	Reep3
Resf1	Inpp5a
Rest	Fbxo7
Retreg3	Vdac1
Retsat	Pcdh9
Rfx7	Gapdh
Rfxank	Atxn2l
Rgcc	Ror2
Rgl1	Dennd4c	Rgcc
Rgl3	Olfm1	Rgl1
Rgs2	Eea1
Rgs5	Mmp15
Rhno1	Coq2
Ribc1	Ifnar2
Ric1	Luzp1
Rilp	Nmnat2
Rin3	Cacnb2
Riok1	Akap6
Ripk1	Cltb
Rlf	Zhx2	Ripk1
Rmdn1	Arrb1
Rmnd1	Helz
Rnf138	Rgs6	Rmnd1
Rnf152	Fgf1
Rnf213	Myh9
Rnf225	Tcp11l2	Rnf213
Rnft1	Galnt13
Rnpepl1	Sh3tc2
Robo4	Acvrl1
Rock1	Ap5m1	Robo4
Rpl17-ps3	Adamts20
Rpl21-ps11	Cic
Rpl31-ps13	Gsk3b
Rps12	Gbp7
Rps12-ps3	Gas7
Rps15-ps3	Tspan3
Rps19bp1	Mxra7
Rps2-ps13	Arl15
Rps27l	Tmem176b
Rps6ka5	Tmem176a
Rreb1	B830012L14Rik
Rrm1	Mettl9
Rsad1	Atad1
Rsad2	Gria3
Rsbn1l	Scn3a	Rsad2
Rsl1	Zfp91
Rsrp1	Fas
Rtl3	Evi5	Rsrp1
Rtp4	Spock1
Rxylt1	Yap1
Ryk	Atp6ap2
S100a1	Pdzd2
S1pr1	Cbl
Samd9l	Vezt	S1pr1
Sap130	Rsrc1
Sash1	Scamp5
Scaf11	Mill2	Sash1
Scamp2	Palld
Scarb1	Tusc5
Scarf1	Slc39a14
Scgb3a1	Fam13c
Scp2	Taf15
Sdhc	Abca8b	Scp2
Sec14l4	Otud7a
Sec31b	Cacna2d3
Selenbp1	Cluh
Sema6b	Pparg
Senp1	Hecw2
Sephs2	Btbd3
Septin10	Rangap1
Septin2	Zc3h6
Serhl	Ptp4a2
Serp1	Kifap3
Setd2	Patz1
Setd5	Abhd16a
Sfxn1	Dnajc6	Setd5
Sgcd	Lrpprc
Sgta	Hnrnpa1	Sgcd
Sh2b2	Elf2	Sgta
Sh2d4a	9330159F19Rik
Sh3glb1	Hipk1
Sh3pxd2a	Mosmo
Sh3tc1	Ubp1	Sh3pxd2a
Shb	Syn2
Shmt1	Tmem184c	Shb
Shroom4	Epb41l4b
Shtn1	Cadps2
Sidt2	Dock11
Sik1	Mob4
Sik2	Zbtb38
Sirt1	Pfdn2	Sik2
Sirt4	Kirrel
Siva1	Rnf220
Slain2	Pde4dip
Slc15a2	Cep112
Slc16a1	Pacsin2
Slc16a4	Hdlbp
Slc1a5	Arhgef11
Slc22a3	Fkbp1b
Slc25a19	Tcea1
Slc25a20	Nagk
Slc25a34	Runx1
Slc25a35	Papd4
Slc25a42	Mpzl1
Slc25a48	Prnp
Slc26a10	Cyth1
Slc26a2	Cxcl12
Slc27a2	Lncpint
Slc2a4	Lims1
Slc33a1	Pdcd4
Slc35b2	Flot2
Slc35g3	Eif4a1
Slc36a2	Fmn2
Slc39a1	Arpc1b
Slc40a1	Pabpc1
Slc43a3	Chd9
Slc44a3	Kmt5a
Slc6a6	Spin1
Slfn5	Thsd7a	Slc6a6
Slfn9	Rusc2	Slfn5
Slitrk6	Mgea5
Smagp	Dopey1
Smc5	Scn8a
Smco3	Manf
Smim10l1	Ints10
Smim11	Map2k6
Smim5	Piezo2
Smndc1	Ilk
Snai2	Nkain3
Snhg16	4930402H24Rik
Snx24	Adam23
Son	Snx27
Sorbs1	Tnks2	Son
Sostdc1	Gm20275
Sowahc	Galnt14
Sox4	Sgcd
Sox6	Vps36
Sox7	Cd93	Sox6
Sp1	Gm48678
Sp100	Trim3
Sp2	Ddx6	Sp100
Sp3	Cct8
Spaar	Psmc2
Sparc	Limk2
Spc25	Fryl
Sppl2a	Kcnab2
Sprtn	Gpr137c
Sptbn1	Ret
Sptlc3	Ccdc6
Srek1ip1	Sin3a
Srgap2	Ckap5
Srgn	Angpt2	Srgap2
Srsf11	Ybx3
Srsf2	C77080
Srsf6	Nek1	Srsf2
Ss18	Ranbp17
Sspn	Pcgf5	Ss18
St3gal1	Rasgrf1
St3gal6	Deptor	St3gal1
Stap2	Tmem189	St3gal6
Stard5	Sec62
Stard8	Gtf2i
Stat5a	Akap7	Stard8
Steap4	Alg14
Stk38	Ate1
Stk40	Clic1
Stmnd1	Arhgap32
Stx17	Atg3
Stxbp2	Ift20	Stx17
Stxbp3	Cd200
Sucla2	Inpp4b	Stxbp3
Suclg1	Isl1
Suclg2	Heca
Sucnr1	A830018L16Rik	Suclg2
Sun1	Srcap
Svopl	Uqcc1
Syde2	Eda
Syncrip	Elovl6
Syne2	Cep162
Sypl2	Tec	Syne2
Tab2	Rmnd1
Taf8	Mthfd1l
Tap2	Ncam1
Tbc1d8b	Glcci1
Tbp	Cep63
Tcim	Suclg2
Tcirg1	Mapk6
Tcn2	Tcf7l1
Tead1	Ddx39b
Tead4	Ppef1	Tead1
Tefm	Dpf3	Tead4
Tek	Fmo2
Tent2	Smad4	Tek
Tent5a	Lrrc4c	Tent2
Tet2	Peak1
Tet3	Slco1a4
Tfb2m	Scn1a	Tet3
Tfdp1	Tex2
Tfpi	Stxbp1
Tg	Afap1l2
Tgfbr2	Mroh1
Tgfbr3	Kcnc2	Tgfbr2
Tgs1	Ralgapa2	Tgfbr3
Tha1	Pcsk2
Thap12	Lnx2
Thap2	Tsen34
Thbs2	Cd59a
Them5	Mapk3
Thoc2	Rundc3a
Thrsp	Rsl1d1
Tia1	Kctd20
Tiam1	Npr2
Ticam1	Tmem178b
Tie1	Arap2
Timm21	Orc2	Tie1
Timp4	Ptbp3
Tiparp	Eif2s2
Tjp1	Lcorl
Tkt	Swap70	Tjp1
Tlcd1	Vamp5	Tkt
Tle3	Rcan3
Tlr13	Ddhd1	Tle3
Tmbim1	Cdh11
Tmbim6	Rab11b
Tmco1	Eefsec
Tmed5	Saraf
Tmem106b	Nrg1
Tmem123	Jkamp	Tmem106b
Tmem140	Arhgap33
Tmem171	Rps6ka2	Tmem140
Tmem216	Mtmr9
Tmem273	9030624J02Rik
Tmem37	Sec24d
Tmem38b	Nsun2
Tmem69	Rpl7
Tmem71	Mir124a-1hg
Tmem88	Bnc2
Tmigd1	2810403A07Rik
Tmlhe	Suz12
Tmod3	Rnf216
Tnc	Mkl1	Tmod3
Tnfrsf8	Slc6a6
Tnfrsf9	Dpysl5
Tnfsf10	Vapb
Tob1	Osmr
Tob2	Cep170
Top2a	Vps13a	Tob2
Topbp1	Psap
Tor1aip1	Ints6l
Tor1aip2	Aktip
Tor4a	Apbb1
Tpm3	Rbl2
Tpp1	Col24a1
Tpte	Adcy9
Traf1	Aebp2
Traf4	Asxl3
Traf5	Adgrb3
Trak2	Rbms1
Tram1	Ezh2
Tram2	Rbbp5
Trim12a	Sdf4
Trim34a	Zfp821	Trim12a
Trim5	Lss
Triobp	Nsdhl
Troap	Lrrtm3
Trp53	Maml3
Trp53inp1	Ccdc88a
Tshz1	Fermt2
Tsku	Hsp90b1
Tspan12	Kmt2a
Tspan18	St8sia1	Tspan12
Tst	Ptprn
Ttc17	Scn1b
Ttc23	Hdac9
Ttc28	Etv1
Ttll4	Herc4	Ttc28
Tuba8	Thy1
Tut4	Map6
Txlnb	Dgkh	Tut4
Txndc12	Timp2
Txnip	Pcyt2
Tysnd1	Wdfy2	Txnip
Uaca	Vat1l
Uba7	Mbnl2
Ubc	Myo9a
Ubiad1	Rsu1	Ubc
Ubp1	Gm28928
Uck1	A4galt	Ubp1
Ucp1	Ubap2
Ucp3	Gpm6b
Uhrf1	Bcam
Unc45b	Lmbrd2
Unc45bos	Sbno2
Ung	Smg6
Uqcrb	Sdc2
Uqcrc2	Trpv2
Urb1	1500004A13Rik
Usf3	Aig1
Ushbp1	Son
Usp24	Strn4
Usp40	Cdc42bpa
Usp43	Tuba1b
Uts2	Kcnb1
Uvssa	Serinc3
Vamp3	Fry
Vangl1	Mthfs
Vgll3	Car10
Vgll4	Glis3
Vim	Edc3
Vnn1	Pan3	Vim
Vps54	Snx3
Vwa3a	Spopl	Vps54
Wdr5b	Snap47
Wdr93	Nr3c1
Wnt11	Sgta
Wnt5b	Trnp1
Wrap53	Setd5
Wrn	Srsf2
Wwp1	Osbpl2
Wwtr1	Fzd6
Xaf1	Clip2	Wwtr1
Xcr1	Zfp949
Xdh	Atp2b2
Xndc1	Zbtb7c	Xdh
Xrn1	Ggps1
Yes1	Mfsd6
Ypel2	Nrf1	Yes1
Zbtb20	Paxbp1	Ypel2
Zbtb34	Srebf2
Zbtb39	Atp1b3
Zbtb43	Ndrg4
Zbtb5	Uso1
Zbtb6	2024-09-11
Zc3h11a	Snx16
Zcchc8	Ccdc66
Zdhhc4	Dcun1d4
Zeb2	St6gal1
Zfp101	Zbtb11
Zfp111	Wipf3
Zfp113	Nipa1
Zfp114	Cdc42se2
Zfp148	Gnai2
Zfp169	Trove2
Zfp182	Glrx3
Zfp207	Jph4
Zfp217	Pcsk5
Zfp236	Col4a1
Zfp24	Snrnp70
Zfp26	Tef
Zfp266	Bicc1
Zfp282	2310035C23Rik
Zfp358	Iscu
Zfp366	Nmt1
Zfp36l1	Rims3	Zfp366
Zfp397	Atp6v0b
Zfp429	Pcsk1n
Zfp516	Tm9sf2
Zfp518a	Rab31
Zfp526	Cdk6
Zfp595	Mllt11
Zfp606	Csnk1g1
Zfp607a	Vps54
Zfp626	Cfap20
Zfp646	Rufy2
Zfp652	Flot1
Zfp691	Nedd9
Zfp704	Pigu
Zfp707	Ppp2r3a
Zfp74	Nek7
Zfp768
Zfp770
Zfp809
Zfp870
Zfp874a
Zfp91
Zfp943		Zfp91
Zfp953
Zfp955a
Zfp959
Zfp964
Zhx2
Zkscan7		Zhx2
Zswim7

### Sheet: Up_Reg
Bulk Up-Reg (pvalue <0.05)	SC Up-Reg in NG and JG (pvalue <0.05)
1110032F04Rik	2024-03-03		Adnp
2010300C02Rik	2024-09-11		Arap2
2310011J03Rik	1500004A13Rik		Cuedc1
2410006H16Rik	1700025G04Rik		Dynll2
2410018L13Rik	2210408F21Rik		Jund
2900079G21Rik	2210408I21Rik		Map1lc3a
3425401B19Rik	2610307P16Rik		Mxra7
4632428C04Rik	4632427E13Rik		Pde2a
4930405A21Rik	9530026P05Rik		Rpl41
4930456G14Rik	A330023F24Rik		Rsrc1
4930563M21Rik	A4galt		Slc39a11
4933433H22Rik	Abcc4		Slc9a7
6330403K07Rik	Abcg2		Thsd4
6720468P15Rik	Ablim1
A330033J07Rik	Ablim3
A430103D13Rik	Actg1
A730018C14Rik	Acvrl1
A930004D18Rik	Adamts12
Aaas	Adamts20
Aard	Adamts9
Aass	Adamtsl1
Abhd11os	Adarb1
Abhd8	Adcy9
Abtb2	Adgrf5
AC122821.1	Adgrl2
Actg-ps1	Adgrl4
Adam11	Adipor2
Adamts13	Adnp
Adap1	Aebp2
Adcy5	Afap1l1
Adcyap1	Afap1l2
Adgrg2	Afdn
Adnp	Aff1
Adra1b	Agbl1	Adnp
Agap2	Agmo
Agap3	Ahnak
Agpat4	Airn
Ahnak2	Akap7
Ahsa1	Alg14
Ak8	Ankfn1
Akt1	Ankrd44
Amigo1	Anp32a
Amigo3	Anxa3
Angptl7	Aopep
Ank1	Ap4e1
Anxa2	Ap5m1
Ap1s1	Apbb2
Apbb1	Apobec3
Apbb3	Arap2
Apex1	Arap3
Ar	Arf5
Arap2	Arhgap10
Arhgdig	Arhgap17	Arap2
Arhgef4	Arhgap18
Arl2	Arhgap29
Arl3	Arhgap31
Arl4d	Arhgdia
Armcx1	Arhgef15
Arrdc2	Arhgef2
Asb11	Arhgef3
Asic1	Arhgef7
Aspscr1	Arid5b
Atf3	Arl15
Atf4	Arl4a
Atp6v1c1	Armh3
Atp6v1f	Arntl
Atp6v1g1	Arpc1b
Atp6v1h	Arpc2
Atp8b3	Arpc4
Atp9a	Arpp19
Atxn7l3	Asb7
AU023762	Atf7
B230110C06Rik	Atg4a
B3gnt2	Atp5j2
Bahd1	Atp6v1e1
Basp1	Atp8b1
BC005624	Atrx
Bcam	Atxn3
Bcl2l2	Atxn7l1
Bcl7c	AU020206
Bend4	B2m
Best1	B830012L14Rik
Bex1	Bcar3
Bex2	Bcl2l1
Bex3	Bcl6
Bhlhe41	Bcor
Bok	Bicc1
Borcs6	Bicral
Brinp3	Bmp6
Btbd2	Bmx
C1ql2	Bri3
C78283	Btbd3
Cabp1	C230088H06Rik
Calb2	C2cd2
Camk2g	Cacnb2
Camk2n2	Cadps2
Camkk1	Cald1
Casp9	Camk1d
Ccdc121	Caprin1
Ccdc149	Capza2
Ccdc172	Cars
Ccdc43	Cav1
Ccdc74a	Cavin1
Ccdc83	Cavin2
Ccn2	Cbfa2t3
Cd79b	Cbl
Cd99l2	Cbx3
Cdcp1	Ccdc6
Cdh18	Ccm2l
Cdh22	Ccnd2
Cdk15	Ccnd3
Cdk2ap1	Cd200
Cdkn2d	Cd24a
Cend1	Cd34
Cep83os	Cd36
Chd3	Cd38
Chmp1a	Cd59a
Chmp6	Cd93
Chrna1os	Cdc42se2
Chrna4	Cdh12
Chrna6	Cdh13
Chrnb3	Cdh23
Chst8	Cdh5
Cilp2	Cdk17
Ckm	Cdk6
Clec2l	Cdyl
Clec4b1	Cecr2
Cndp2	Cep112
Cnot11	Cep128
Cntnap5c	Cfl1
Col17a1	Cflar
Coprs	Chchd2
Cops5	Chl1
Cops6	Chn2
Coro1a	Chrm3
Cpox	Chst11
Cpxm2	Clec2d
Crbn	Clic5
Crcp	Clip2
Creld1	Cmss1
Crlf2	Cnnm2
Ctnnbl1	Cnot1
Ctxn3	Cntnap5b
Cuedc1	Cobll1
Cul9	Col1a2	Cuedc1
Cyb561d2	Col24a1
Cyb5d1	Col4a1
Cyp26a1	Coq2
Cysltr2	Cox16
Cystm1	Cox6a1
Dact3	Cox7a2l
Dbndd2	Cox8a
Dbx2	Cped1
Dcdc2a	Cplane1
Dclk3	Cpne1
Dctn2	Crim1
Dexi	Crispld1
Dffa	Crk
Dipk1b	Crppa
Disp3	Crybg3
Dnaja1	Csmd3
Dnaja4	Csnk1g2
Dnajb2	Ctdsp2
Dnmt3l	Ctnna3
Dnttip1	Ctnnd1
Drd5	Ctns
Duoxa1	Cuedc1
Dynll2	Cxcl12
E130307A14Rik	Cyth1	Dynll2
Efcab15	Cyyr1
Eid2	Dab1
Eif2ak3	Dab2
Elfn2	Dab2ip
Eloc	Dach1
Emc9	Dcaf8
Eml2	Dcbld1
Epdr1	Dcc
Epha6	Dcun1d1
Ephx4	Dcun1d4
Epn3	Ddx39b
Erdr1	Ddx6
Erich2	Ddx60
F9	Dennd3
Faap24	Dennd4c
Fam131a	Desi1
Fam131b	Dlc1
Fam171a2	Dleu2
Fam186b	Dlg1
Fam219a	Dlgap2
Fam241b	Dmd
Fam43b	Dnajc1
Fam57b	Dnajc8
Fbxl17	Dock1
Fbxo2	Dock4
Fcgbp	Dock6
Fchsd1	Dock9
Ffar2	Dop1a
Fgf23	Dop1b
Fkbp2	Dpf3
Fkbp4	Dstyk
Fmr1nb	Dynll1
Fosb	Dynll2
Foxo6	Dynlrb1
Frat2	Dynlt3
Frmpd3	Ebf2
Fxr2	Ecpas
Fxyd2	Eda
Fzd10os	Edc3
G630016G05Rik	Eefsec
Gabarapl2	Egln1
Gabrb2	Eid1
Galnt17	Eif1
Galnt2	Eif1b
Gbx2	Elf1
Gcnt2	Elf2
Gdf7	Elk3
Gipc1	Elk4
Gm10036	Elmsan1
Gm10052	Eln
Gm10269	Emcn
Gm10461	Eng
Gm10591	Enox2
Gm10676	Epas1
Gm1070	Epb41
Gm10790	Epb41l2
Gm11190	Epb41l4a
Gm11379	Epb41l4b
Gm11523	Epha4
Gm11915	Ephb1
Gm11962	Ephb4
Gm12279	Epm2a
Gm12346	Epn1
Gm12473	Epn2
Gm12756	Eps8
Gm13073	Erbb4
Gm13231	Erg
Gm13243	Esam
Gm13245	Etl4
Gm13493	Ets1
Gm13848	Ets2
Gm13889	Etv6
Gm14824	Exd2
Gm15156	Ezh2
Gm15190	Fabp4
Gm15387	Fam13c
Gm15910	Fam160b1
Gm16701	Fas
Gm1673	Fbxl7
Gm16758	Fbxo7
Gm17018	Fermt2
Gm17330	Fgd5
Gm17473	Filip1
Gm17546	Firre
Gm17641	Fis1
Gm17771	Fkbp1b
Gm17853	Fkbp9
Gm18284	Fli1
Gm19426	Flt1
Gm19500	Fmo2
Gm20636	Fnbp1l
Gm2102	Fnbp4
Gm2260	Fndc3b
Gm23201	Foxj2
Gm2423	Foxn3
Gm25262	Foxo1
Gm26737	Foxp1
Gm28988	Fry
Gm29260	Fryl
Gm29695	Fstl4
Gm2999	Fxyd1
Gm30003	Fyn
Gm31305	Fzd4
Gm31938	Fzd6
Gm3257	Gab3
Gm32592	Gabarap
Gm32932	Galnt15
Gm33228	Galnt7
Gm34278	Gas7
Gm34583	Gbe1
Gm3571	Gbp4
Gm36236	Gbp7
Gm37083	Gfod1
Gm3724	Ggta1
Gm37744	Gja1
Gm37985	Glcci1
Gm38150	Glis3
Gm38158	Gm10717
Gm38352	Gm10719
Gm38901	Gm10722
Gm41361	Gm10800
Gm4202	Gm10801
Gm42517	Gm11168
Gm42608	Gm12002
Gm43134	Gm15155
Gm43154	Gm15564
Gm43719	Gm21738
Gm44067	Gm26561
Gm44167	Gm26624
Gm44280	Gm26691
Gm4430	Gm26870
Gm45102	Gm33838
Gm45137	Gm4258
Gm45206	Gm49797
Gm45311	Gna12
Gm45546	Gng12
Gm47163	Golim4
Gm47385	Gpbp1
Gm48042	Gpm6b
Gm48045	Gpx4
Gm48551	Grk5
Gm48605	Gse1
Gm48667	Gtdc1
Gm49012	Gtf3c2
Gm49743	H2-K1
Gm50070	Heca
Gm50303	Hecw2
Gm5417	Heg1
Gm5499	Helz
Gm5525	Herc4
Gm5544	Herc6
Gm5564	Hipk1
Gm5913	Hivep1
Gm6055	Hlf
Gm6793	Hoxb5
Gm7271	Hspa12b
Gm765	Hspb8
Gm7816	Hspg2
Gm7879	Ifih1
Gm7962	Ifnar2
Gm830	Ift20
Gm8355	Igf1r
Gm8717	Igfbp7
Gm8775	Iigp1
Gm8797	Il15
Gm9514	Il1rapl2
Gm9828	Il34
Gm9833	Ilrun
Gm9844	Inpp4b
Gm9932	Inpp5a
Gmds	Inpp5d
Gpatch4	Irak2
Gpc1	Itga1
Gpc5	Itga6
Gpr119	Itih5
Gpr150	Itpkb
Gpr26	Itpr1
Gprasp1	Itpr2
Gprin2	Itprid2
Grk2	Itsn2
Gsta3	Jcad
Gtf2f1	Jund
H1f10	Kank3
H2-Eb2	Kat6a
H2bc6	Kcmf1
H3c8	Kctd20
H4c9	Kdm5c
Hcn2	Kdm6a
Hcrtr2	Kdr
Hes6	Kif1c
Hgf	Kirrel
Hmga1	Kitl
Hmga1b	Klf12
Hmgb1-ps2	Klf2
Hnf1b	Klf6
Hnrnpa0	Kmt2a
Hnrnpa1	Lama2
Hopx	Lama5
Hoxb3	Lars2
Hoxb5os	Lats2
Hoxd1	Lbh
Hsdl1	Lcorl
Hspb1	Ldlrad4
Htr1b	Lef1
Ibsp	Lhfpl2
Icmt	Lima1
Ilk	Limch1
Inafm1	Lims1
Incenp	Lims2
Inhba	Litaf
Inpp5j	Lmbrd2
Insm1	Lmo7
Insyn1	Lmtk2
Ip6k2	Lncppara
Iqcg	Lnx1
Isl2	Lnx2
Itm2c	Lrch1
Itpa-ps1	Lrig1
Jade2	Lrmda
Jag2	Lrp5
Jph3	Lrp6
Jund	Lrrc8c
Kcna3	Lrrk1	Jund
Kcna4	Luzp1
Kcnab2	Ly6e
Kcnc1	Lyn
Kcnc3	Macf1
Kcng2	Magi1
Kcnip3	Maml2
Kcnk12	Maml3
Kcnmb2	Maoa
Kcns1	Map1lc3a
Kcnv1	Map2k6
Kctd19	Map3k1
Kctd2	Map3k20
Kif27	Map3k3
Kirrel3	Map4k3
Klhdc8a	Mapk3
Klhl33	Mapk6
Krt8	Mast4
Kynu	Mbp
Lars	Mcc
Lbx2	Mcl1
Lexm	Mdfic
Lgi2	Mecom
Lhfpl4	Mef2c
Lin7b	Meis2
Lingo3	Meox2
Lor	Mertk
Lrfn2	Mettl9
Lrfn5	Mfhas1
Lrp1b	Mgll
Lrrc2	Mib1
Lrrc20	Mill2
Lrrc24	Mir100hg
Lrrc75b	Mir99ahg
Lrrtm2	Mmp15
Lsmem1	Mms19
Ltf	Mndal
Ly6h	Mob4
Lynx1	Mosmo
Lypd1	Mpp7
Lypla2	Mpzl1
Lzts3	Mrtfa
Mal2	Mrtfb
Maneal	Msra
Manf	Msrb3
Map1lc3a	mt-Atp6
Map3k10	mt-Co1	Map1lc3a
Mapk4	mt-Co2
Masp1	mt-Co3
Mc4r	mt-Cytb
Med27	mt-Nd1
Megf8	mt-Nd2
Mfsd9	mt-Nd3
Micu1	mt-Nd4
Mien1	Mthfd1l
Misp3	Mxra7
Mrgpra2b	Myh9
Mrgprb5	Myl1
Mrgprg	Mylip
Mrgprx1	Mylk
Mrnip	Myo10
Mrpl48-ps	Myo1b
Mxra7	Myo1d
Myh3	Nck2	Mxra7
Nacc2	Nckap5
Nbl1	Ndel1
Ncdn	Ndufs2
Ncs1	Ndufv3
Ndst4	Nedd9
Ndufaf2	Nek7
Nectin4	Nell1
Nefm	Net1
Nemf	Nfix
Nipa1	Nfkbia
Nkain1	Nhsl1
Nkiras1	Nhsl2
Nkpd1	Nmi
Nkx6-1	Nos1ap
Nlrp10	Nostrin
Nmb	Notch1
Nme2	Npr1
Nog	Nr3c1
Npas1	Nr3c2
Nptx2	Nr5a2
Npy4r	Nrf1
Nr0b2	Nrp1
Nrg2	Nrp2
Nsfl1c	Nsun2
Ntpcr	Ntm
Nts	Oaz1
Nudc	Oga
Nudt16	Olfm1
Nutf2-ps1	Ophn1
Nwd2	Osmr
Nyap1	P4ha1
Oaz2	Pacsin2
Oaz2-ps	Pak2
Ocln	Pakap.1
Olfr12	Palld
Olfr289-ps1	Palmd
Optc	Pan3
Orai2	Pard3b
Otol1	Parp14
Otud7a	Parp9
Otulinl	Parva
P2rx3	Patz1
Pacrg	Pawr
Pacsin1	Pbx1
Palm3	Pcdh15
Pbx3	Pcgf5
Pcdhac1	Pcnt
Pcdhga2	Pcsk5
Pcolce2	Pdcd4
Pcp4	Pde1a
Pcp4l1	Pde2a
Pcsk9	Pde3a
Pdcd7	Pde4a
Pde11a	Pdgfb
Pde2a	Pdgfc
Pdlim7	Pdgfd	Pde2a
Peli3	Pdlim5
Pfdn1	Pdzd2
Pfdn2	Peak1
Pfdn6	Pecam1
Pgp	Pfn1
Phka1	Pgam1
Pi4k2a	Pgm5
Piezo2	Phldb2
Pin1	Picalm
Pin4	Pid1
Pir	Pigu
Pithd1	Pik3cb
Pla2g2c	Pik3r3
Plcd4	Pkig
Plcxd2	Pkn2
Plek2	Pkp4
Plekhd1	Plcb1
Pmm1	Plcb4
Pmvk	Plce1
Pnliprp2	Plekhg1
Pnma1	Plod1
Podxl2	Plpp1
Pold4	Plpp3
Pou3f3	Pls3
Pou4f1	Plscr4
Ppef2	Pltp
Ppl	Plxna2
Ppm1j	Plxnd1
Ppp1r3f	Pml
Prkcb	Podxl
Prokr2	Polr2a
Prrt3	Pou2f1
Prrxl1	Pparg
Prxl2b	Ppargc1b
Psd4	Ppfibp1
Psmb4	Ppp1r12a
Psmc1	Ppp1r16b
Pstpip1	Ppp2cb
Pstpip2	Ppp2r5a
Ptgdr	Prag1
Ptgfr	Prdm16
Ptgs2	Prex2
Pth2r	Prkar1a
Pygb	Prkch
Qsox1	Prkd2
Rab11fip5	Prkd3
Rab27b	Prkn
Rab5b	Prnp
Rabac1	Prom1
Ran	Ptbp3
Rangap1	Ptk2
Rasgef1a	Ptms
Rbfox3	Ptp4a2
Rbm15b	Ptpn14
Rell2	Ptprb
Relt	Ptprg
Rexo4	Ptprj
Rims3	Ptprk
Rnf187	Ptprm
Rnf41	Rab11b
Rpl15-ps6	Rab31
Rpl21-ps10	Rai14
Rpl22l1	Rapgef1
Rpl36a-ps1	Rapgef2
Rpl41	Rapgef3
Rpl9-ps4	Rapgef5	Rpl41
Rprm	Rarb
Rspo2	Rasal2
Rsrc1	Rasgrf2
Rtl8b	Rasgrp3	Rsrc1
Runx3	Rassf3
Sap30l	Rbbp5
Scn1b	Rbms2
Scn4b	Rbpms
Scrt2	Rc3h2
Scx	Rcsd1
Sdcbp	Reep3
Sema3f	Relch
Serpina3g	Rflnb
Serpina3i	Rftn1
Serpinb1a	Rgcc
Serpinb6a	Rgl1
Sf3b2	Rgs12
Sfrp2	Rgs6
Sh2d5	Rhob
Sh3bp5l	Rhobtb1
Sh3glb2	Rhoj
Siglece	Ripk1
Skor2	Rnf130
Slc16a14	Rnf144b
Slc16a6	Rnf146
Slc22a17	Rnf213
Slc22a18	Rnf216
Slc25a53	Rnf220
Slc27a3	Robo4
Slc35f2	Rock2
Slc35f4	Ror1
Slc39a11	Rora
Slc39a3	Rpl34	Slc39a11
Slc39a5	Rpl35a
Slc41a3	Rpl36
Slc47a2	Rpl37a
Slc66a2	Rpl41
Slc6a15	Rpl8
Slc8a2	Rplp1
Slc9a7	Rplp2
Slirp	Rps10	Slc9a7
Slit1	Rps14
Smco1	Rps16
Smim10l2a	Rps18
Smok2b	Rps19
Smr2	Rps21
Sncg	Rps23
Snhg4	Rps28
Snrpd2	Rps3
Sorcs3	Rps3a1
Spag6	Rps4x
Spon1	Rps6kc1
Sptbn4	Rps9
Srp54a	Rpsa
Srrm3	Rsad2
Sstr4	Rsl1d1
St3gal2	Rsrc1
Stk26	Rsu1
Stk32c	Rusc2
Suv39h2	S1pr1
Sv2b	Samd8
Syndig1l	Samhd1
Synpr	Sash1
Tacr3	Sdc2
Taf6	Sec24d
Tagln3	Selenop
Tbca	Selenow
Tcap	Sema6a
Tceal3	Sema7a
Tceal5	Serinc3
Tceal6	Sgms1
Tgm1	Sh2d3c
Them6	Sh3bgrl
Thop1	Sh3bgrl3
Thra	Sh3bp5
Thsd4	Sh3pxd2a
Thsd7b	Sh3rf1	Thsd4
Tifa	Sh3tc2
Tlcd4	Shank3
Tle1	Shb
Tle5	Sik2
Tlx3	Sin3a
Tm7sf2	Skap1
Tmem132e	Ski
Tmem147os	Slc12a6
Tmem151b	Slc25a32
Tmem158	Slc2a1
Tmem160	Slc35d1
Tmem163	Slc39a10
Tmem179	Slc39a11
Tmem233	Slc39a14
Tmem246	Slc39a8
Tmem254c	Slc44a5
Tmem255a	Slc6a6
Tmem30b	Slc7a5
Tmem59l	Slc8a1
Tmem74b	Slc9a7
Tmem9	Slco1a4
Tmsb10	Slco2b1
Tnk2	Slfn5
Tpgs1	Slit3
Tpi1	Smad4
Traf3ip2	Smg6
Trappc3l	Smurf1
Trappc4	Smyd3
Trbc2	Snrk
Trbv6	Snx18
Trhde	Snx27
Trim54	Snx3
Trnp1	Sorbs2
Tsen34	Sox2ot
Tspan8	Sox5
Tsr3	Sox6
Ttc33	Sp100
Tubb4b-ps1	Spag16
Txn1	Sparcl1
Ubald1	Spata13
Ubb-ps	Spata5
Ube2o	Spin1
Ubtd1	Spred2
Unc119	Srcap
Uncx	Srgap2
Uqcc2	Srsf2
Usp20	Ss18
Vipr2	St3gal1
Vmn1r85	St3gal6
Vopp1	St6galnac3
Vps18	St8sia4
Vps33b	Stard13
Vsig8	Stard8
Vti1b	Stat1
Vwa2	Stk24
Vwa5a	Stk3
Wdhd1	Stmn1
Wdr25	Strn3
Wdtc1	Stx17
Wrap73	Stxbp3
Xkr7	Stxbp6
Xlr3c	Suclg2
Ydjc	Sult4a1
Zfp296	Suz12
Zfp341	Svil
Zfp385a	Swap70
Zfp444	Swi5
Zfp622	Syne2
Zfp972	Synj2bp
Znhit2	Sypl
Znhit6	Tacc1
Zrsr1	Taco1
	Taf15
	Taf3
	Tafa5
	Tanc1
	Tapbp
	Tasor
	Tbc1d22a
	Tcea1
	Tcf4
	Tcf7l1
	Tcf7l2
	Tcp11l2
	Tead1
	Tead4
	Tec
	Tek
	Tent2
	Tent4b
	Tet3
	Tgfa
	Tgfbr1
	Tgfbr2
	Tgfbr3
	Thsd4
	Tie1
	Timp3
	Tinagl1
	Tjp1
	Tjp2
	Tle3
	Tm4sf1
	Tmcc3
	Tmem106b
	Tmem140
	Tmem167
	Tmem189
	Tmod3
	Tmpo
	Tmsb4x
	Tnfrsf19
	Tnks2
	Tnpo1
	Tns1
	Tob2
	Tpt1
	Trappc9
	Trerf1
	Trim12a
	Trim25
	Trim30a
	Tsc22d1
	Tsc22d3
	Tshz3
	Tspan12
	Tspan13
	Tspan9
	Ttc28
	Ttc39b
	Tut4
	Tut7
	Txnip
	Ube2d3
	Ube2h
	Ubp1
	Uchl1
	Umad1
	Uqcc1
	Uqcrh
	Ush2a
	Utrn
	Vamp5
	Vegfb
	Vps36
	Vps54
	Wbp1l
	Wipf1
	Wwc2
	Wwox
	Wwtr1
	Xdh
	Xist
	Xylt1
	Yap1
	Ybx3
	Yes1
	Ypel2
	Zbtb16
	Zbtb38
	Zbtb46
	Zbtb7c
	Zc3hav1
	Zfand3
	Zfp366
	Zfp423
	Zfp91
	Zhx2
	Znrf1
	Znrf2
	Znrf3
	Zswim6

### Sheet: Combined
Adnp
Arap2
Cuedc1
Dynll2
Jund
Map1lc3a
Mxra7
Pde2a
Rpl41
Rsrc1
Slc39a11
Slc9a7
Thsd4
4632427E13Rik
A330023F24Rik
Aco2
Adamts12
Adamts20
Adamts9
Adgrf5
Adgrl4
Adipor2
Afap1l1
Alg14
Amy1
Ankrd44
Ap5m1
Arap3
Arhgap29
Arhgap32
Arhgef15
Arhgef7
Arpc1b
Atrx
AU020206
B2m
Bri3
Cav1
Cavin2
Cd36
Cd38
Cdh23
Cdh5
Cdk6
Clic5
Clk4
Cobll1
Col1a2
Col4a1
Cxcl12
Cyyr1
Dab2
Ddhd1
Dennd4c
Deptor
Dlc1
Dleu2
Dnajc1
Dock1
Dock6
Eda
Egln1
Elf2
Elk3
Elk4
Elovl6
Emcn
Eng
Epas1
Erg
Ets1
Ets2
Ezh2
Fabp4
Fas
Fasn
Fermt2
Fgd5
Fli1
Foxo1
Fzd4
Gbe1
Gja1
Gm14296
Gng12
Heg1
Hlf
Hspg2
Ifih1
Il15
Itga1
Itga6
Itih5
Itpr2
Itprid2
Kank3
Kdr
Kif1c
Kitl
Kmt5a
Lats2
Lcorl
Lims2
Lrp5
Lrp6
Ly6e
Lyn
Malat1
Map3k20
Mapk6
Mcc
Mettl9
Mgll
Mir99ahg
Mndal
Mpc1
mt-Atp6
mt-Co3
mt-Cytb
mt-Nd2
Mylip
Myo10
Ndufs2
Nr3c1
Pabpc1
Palld
Palmd
Pard3b
Parp14
Parp9
Paxbp1
Pcsk5
Pde4a
Pdgfb
Pdgfd
Pdzd2
Phldb2
Pkn2
Pkp4
Plekhg1
Plod1
Podxl
Pparg
Ppp2r5a
Prag1
Prdm16
Prex2
Prkar2b
Prkch
Prkd2
Prkd3
Ptk2
Ptprb
Ptprm
Rai14
Ralgapa2
Rasgrp3
Rbms2
Reep3
Rgcc
Rgl1
Ripk1
Rmnd1
Rnf213
Robo4
Rsad2
Rsrp1
S1pr1
Sash1
Scp2
Setd5
Sgcd
Sgta
Sh3pxd2a
Shb
Sik2
Slc6a6
Slfn5
Son
Sox6
Sp100
Srgap2
Srsf2
Ss18
St3gal1
St3gal6
Stard8
Stx17
Stxbp3
Suclg2
Syne2
Tead1
Tead4
Tek
Tent2
Tet3
Tgfbr2
Tgfbr3
Tie1
Tjp1
Tkt
Tle3
Tmem106b
Tmem140
Tmod3
Tob2
Trim12a
Tspan12
Ttc28
Tut4
Txnip
Ubc
Ubp1
Vim
Vps54
Wwtr1
Xdh
Yes1
Ypel2
Zfp366
Zfp91
Zhx2
