## Supplementary Data S4 for "Comprehensive sequencing of the lung neuroimmune landscape in response to asthmatic induction"

Mouse Tissue Atlassing Panel v1				Custom gene panel
Gene	Ensembl ID			gene	ensembl_id
0610005C13Rik	ENSMUSG00000109644			Adcyap1	ENSMUSG00000024256
1110017D15Rik	ENSMUSG00000028441			VIP	ENSMUSG00000019772
2610528A11Rik	ENSMUSG00000096001			Tac1	ENSMUSG00000061762
5330417C22Rik	ENSMUSG00000040412			Ramp1	ENSMUSG00000034353
6330403K07Rik	ENSMUSG00000018451			SCN10A	ENSMUSG00000034533
A330076H08Rik	ENSMUSG00000109321			NMU	ENSMUSG00000029236
Aadat	ENSMUSG00000057228			ACTB	ENSMUSG00000029580
Abca13	ENSMUSG00000004668			Agtr1a	ENSMUSG00000049115
Abcb11	ENSMUSG00000027048			Agtr1b	ENSMUSG00000054988
Acan	ENSMUSG00000030607			Asic2	ENSMUSG00000020704
Ace2	ENSMUSG00000015405			Asic3	ENSMUSG00000038276
Ackr3	ENSMUSG00000044337			BTK	ENSMUSG00000031264
Actl6b	ENSMUSG00000029712			BTLA	ENSMUSG00000052013
Actn3	ENSMUSG00000006457			C1ql4	ENSMUSG00000001076
Ager	ENSMUSG00000015452			C1qtnf7	ENSMUSG00000061535
Aif1l	ENSMUSG00000001864			Calca	ENSMUSG00000030669
Aldh1b1	ENSMUSG00000035561			Chrna3	ENSMUSG00000032303
Alox5ap	ENSMUSG00000060063			Chrna7	ENSMUSG00000030525
Ambp	ENSMUSG00000028356			H2-Aa	ENSMUSG00000036594
Angpt2	ENSMUSG00000031465			H2-Ab1	ENSMUSG00000073421
Anxa2	ENSMUSG00000032231			H2-Eb1	ENSMUSG00000060586
Anxa8	ENSMUSG00000021950			H2-K1	ENSMUSG00000061232
Aplp1	ENSMUSG00000006651			Il12rb1	ENSMUSG00000000791
Apoc2	ENSMUSG00000002992			Il13ra1	ENSMUSG00000017057
Apoc4	ENSMUSG00000074336			Il15	ENSMUSG00000031712
Aqp1	ENSMUSG00000004655			Il1r1	ENSMUSG00000026072
Aqp3	ENSMUSG00000028435			Il2rg	ENSMUSG00000031304
Aqp4	ENSMUSG00000024411			Il34	ENSMUSG00000031750
Aqp5	ENSMUSG00000044217			Il4ra	ENSMUSG00000030748
Aqp7	ENSMUSG00000028427			Il7	ENSMUSG00000040329
Areg	ENSMUSG00000029378			Ildr2	ENSMUSG00000040612
Arpp21	ENSMUSG00000032503			Lpar3	ENSMUSG00000036832
Asb9	ENSMUSG00000031384			Lpar1	ENSMUSG00000038668
Ascl1	ENSMUSG00000020052			Mecom	ENSMUSG00000027684
Aspn	ENSMUSG00000021388			Mef2c	ENSMUSG00000005583
Asprv1	ENSMUSG00000033508			Mrgpra1	ENSMUSG00000050650
Asz1	ENSMUSG00000010796			Mrgpra2b	ENSMUSG00000096719
Atp6v0d2	ENSMUSG00000028238			Mrgpra3	ENSMUSG00000078698
Atp6v1b1	ENSMUSG00000006269			Mrgprd	ENSMUSG00000051207
AU021092	ENSMUSG00000051669			Nos1	ENSMUSG00000029361
B4galnt2	ENSMUSG00000013418			Nos1ap	ENSMUSG00000038473
Bgn	ENSMUSG00000031375			NPY	ENSMUSG00000029819
Bmp2	ENSMUSG00000027358			Phox2b	ENSMUSG00000012520
Bst1	ENSMUSG00000029082			Prdm12	ENSMUSG00000079466
C3	ENSMUSG00000024164			P2rx1	ENSMUSG00000020787
C5ar1	ENSMUSG00000049130			P2rx3	ENSMUSG00000027071
Calb1	ENSMUSG00000028222			P2ry10b	ENSMUSG00000054293
Calcrl	ENSMUSG00000059588			P2ry14	ENSMUSG00000036381
Calm4	ENSMUSG00000033765			Pparg	ENSMUSG00000000440
Calm5	ENSMUSG00000099269			Vcam1	ENSMUSG00000027962
Capns2	ENSMUSG00000078144			Vegfc	ENSMUSG00000031520
Car2	ENSMUSG00000027562			Trpa1	ENSMUSG00000032769
Car3	ENSMUSG00000027559			Trpc3	ENSMUSG00000027716
Cav1	ENSMUSG00000007655			Trpc4	ENSMUSG00000027748
Cavin2	ENSMUSG00000045954			Trpc5	ENSMUSG00000041710
Ccdc153	ENSMUSG00000070306			Trpc6	ENSMUSG00000031997
Ccdc80	ENSMUSG00000022665			Trpc7	ENSMUSG00000021541
Ccl12	ENSMUSG00000035352			Trpm3	ENSMUSG00000052387
Ccl9	ENSMUSG00000019122			TRPM7	ENSMUSG00000027365
Ccn3	ENSMUSG00000037362			Trpm8	ENSMUSG00000036251
Cd300lf	ENSMUSG00000047798			Trpv1	ENSMUSG00000005952
Cd36	ENSMUSG00000002944			Tnfrsf11a	ENSMUSG00000026321
Cd3d	ENSMUSG00000032094			Tnfrsf13c	ENSMUSG00000068105
Cd5l	ENSMUSG00000015854			Tnfrsf19	ENSMUSG00000060548
Cd8a	ENSMUSG00000053977			Tnfsf10	ENSMUSG00000039304
Cdh16	ENSMUSG00000031881			Tnfsf4	ENSMUSG00000026700
Cdhr5	ENSMUSG00000025497			Slc17a6	ENSMUSG00000030500
Cdx1	ENSMUSG00000024619			TLr4	ENSMUSG00000039005
Celf3	ENSMUSG00000028137			Runx1	ENSMUSG00000022952
Cenpf	ENSMUSG00000026605			Alox5	ENSMUSG00000025701
Cfh	ENSMUSG00000026365			Alox12	ENSMUSG00000000320
Chgb	ENSMUSG00000027350			Cd3eap	ENSMUSG00000047649
Chl1	ENSMUSG00000030077			Cd3e	ENSMUSG00000032093
Chodl	ENSMUSG00000022860			CD79a	ENSMUSG00000003379
Clcnka	ENSMUSG00000033770			CD81	ENSMUSG00000037706
Clcnkb	ENSMUSG00000006216			CD19	ENSMUSG00000030724
Cldn11	ENSMUSG00000037625			CD38	ENSMUSG00000029084
Cldn2	ENSMUSG00000047230			CD69	ENSMUSG00000030156
Cldn3	ENSMUSG00000070473			Ccl3	ENSMUSG00000000982
Cldn4	ENSMUSG00000047501			Ccl4	ENSMUSG00000018930
Cldn7	ENSMUSG00000018569			Ccl5	ENSMUSG00000035042
Clec14a	ENSMUSG00000045930			Ccl6	ENSMUSG00000018927
Clec4a3	ENSMUSG00000043832			Ccl7	ENSMUSG00000035373
Clec4f	ENSMUSG00000014542			Ccl8	ENSMUSG00000009185
Cndp2	ENSMUSG00000024644			Cxcl1	ENSMUSG00000029380
Cnfn	ENSMUSG00000063651			Cxcl10	ENSMUSG00000034855
Cnn1	ENSMUSG00000001349			Cxcl13	ENSMUSG00000023078
Coch	ENSMUSG00000020953			Cxcl5	ENSMUSG00000029371
Col17a1	ENSMUSG00000025064			Cxcl9	ENSMUSG00000029417
Col2a1	ENSMUSG00000022483			Cxcr4	ENSMUSG00000045382
Col8a1	ENSMUSG00000068196			Cxcr6	ENSMUSG00000048521
Colec11	ENSMUSG00000036655			Rftn1	ENSMUSG00000039316
Comp	ENSMUSG00000031849
Cox8b	ENSMUSG00000025488
Cp	ENSMUSG00000003617
Cpa3	ENSMUSG00000001865
Cplx2	ENSMUSG00000025867
Crct1	ENSMUSG00000027913
Cryab	ENSMUSG00000032060
Csf3r	ENSMUSG00000028859
Cstdc4	ENSMUSG00000079597
Ctla2a	ENSMUSG00000044258
Ctla4	ENSMUSG00000026011
Ctse	ENSMUSG00000004552
Ctsg	ENSMUSG00000040314
Ctss	ENSMUSG00000038642
Cubn	ENSMUSG00000026726
Cux2	ENSMUSG00000042589
Cxcr2	ENSMUSG00000026180
Cybb	ENSMUSG00000015340
Cyp11a1	ENSMUSG00000032323
Cyp4b1	ENSMUSG00000028713
Dao	ENSMUSG00000042096
Dbpht2	ENSMUSG00000029878
Dcdc2a	ENSMUSG00000035910
Dcpp2	ENSMUSG00000096278
Des	ENSMUSG00000026208
Dnase1l3	ENSMUSG00000025279
Dpt	ENSMUSG00000026574
Dsc3	ENSMUSG00000059898
Dynlrb2	ENSMUSG00000034467
Ecrg4	ENSMUSG00000026051
Emb	ENSMUSG00000021728
Eng	ENSMUSG00000026814
Epcam	ENSMUSG00000045394
Epsti1	ENSMUSG00000022014
Etv1	ENSMUSG00000004151
F13a1	ENSMUSG00000039109
F3	ENSMUSG00000028128
Fam183b	ENSMUSG00000049154
Fam25c	ENSMUSG00000043681
Fbln5	ENSMUSG00000021186
Fcnb	ENSMUSG00000026835
Fech	ENSMUSG00000024588
Fibin	ENSMUSG00000074971
Fmo5	ENSMUSG00000028088
Folr2	ENSMUSG00000032725
Fxyd1	ENSMUSG00000036570
Fxyd3	ENSMUSG00000057092
Fxyd4	ENSMUSG00000004988
Fxyd6	ENSMUSG00000066705
Gabrp	ENSMUSG00000020159
Gad1	ENSMUSG00000070880
Gamt	ENSMUSG00000020150
Gap43	ENSMUSG00000047261
Gatm	ENSMUSG00000027199
Gc	ENSMUSG00000035540
Gfap	ENSMUSG00000020932
Gjb4	ENSMUSG00000046623
Gm13889	ENSMUSG00000087006
Gm94	ENSMUSG00000071858
Gng11	ENSMUSG00000032766
Gp2	ENSMUSG00000030954
Gpa33	ENSMUSG00000000544
Gpihbp1	ENSMUSG00000022579
Gpx2	ENSMUSG00000042808
Gpx6	ENSMUSG00000004341
Gria2	ENSMUSG00000033981
Guca2b	ENSMUSG00000032978
Hap1	ENSMUSG00000006930
Hc	ENSMUSG00000026874
Hemgn	ENSMUSG00000028332
Higd1b	ENSMUSG00000020928
Hmbs	ENSMUSG00000032126
Hmgcs2	ENSMUSG00000027875
Hp	ENSMUSG00000031722
Hpgd	ENSMUSG00000031613
Hpx	ENSMUSG00000030895
Hrc	ENSMUSG00000038239
Hrg	ENSMUSG00000022877
Hsd11b2	ENSMUSG00000031891
Hsd3b4	ENSMUSG00000095143
Htra3	ENSMUSG00000029096
Ifitm6	ENSMUSG00000059108
Igfbp6	ENSMUSG00000023046
Il1r2	ENSMUSG00000026073
Insm1	ENSMUSG00000068154
Isca1	ENSMUSG00000044792
Isg20	ENSMUSG00000039236
Itga8	ENSMUSG00000026768
Ivl	ENSMUSG00000049128
Iyd	ENSMUSG00000019762
Kcna1	ENSMUSG00000047976
Kcnj1	ENSMUSG00000041248
Kcnj16	ENSMUSG00000051497
Kdr	ENSMUSG00000062960
Kl	ENSMUSG00000058488
Klra8	ENSMUSG00000089727
Kng2	ENSMUSG00000060459
Krt13	ENSMUSG00000044041
Krt16	ENSMUSG00000053797
Krt19	ENSMUSG00000020911
Krt79	ENSMUSG00000061397
Krt8	ENSMUSG00000049382
Lamp3	ENSMUSG00000041247
Laptm5	ENSMUSG00000028581
Lce1m	ENSMUSG00000027912
Ldhb	ENSMUSG00000030246
Lhx2	ENSMUSG00000000247
Lipg	ENSMUSG00000053846
Lor	ENSMUSG00000043165
Lrp2	ENSMUSG00000027070
Lst1	ENSMUSG00000073412
Ltc4s	ENSMUSG00000020377
Lum	ENSMUSG00000036446
Ly6g6c	ENSMUSG00000092586
Ly6h	ENSMUSG00000022577
Lyve1	ENSMUSG00000030787
Mamdc2	ENSMUSG00000033207
Mapk10	ENSMUSG00000046709
Marco	ENSMUSG00000026390
Mettl7a2	ENSMUSG00000056487
Mfap4	ENSMUSG00000042436
Mfap5	ENSMUSG00000030116
Mgat4c	ENSMUSG00000019888
Mgll	ENSMUSG00000033174
Mlc1	ENSMUSG00000035805
Mmp8	ENSMUSG00000005800
Mmp9	ENSMUSG00000017737
Mmrn1	ENSMUSG00000054641
Mpeg1	ENSMUSG00000046805
Mpo	ENSMUSG00000009350
Mrgpra2a	ENSMUSG00000093973
Ms4a6b	ENSMUSG00000024677
Ms4a6c	ENSMUSG00000079419
Ms4a7	ENSMUSG00000024672
Muc1	ENSMUSG00000042784
Mustn1	ENSMUSG00000042485
Myf6	ENSMUSG00000035923
Myh11	ENSMUSG00000018830
Myl9	ENSMUSG00000067818
Mylk	ENSMUSG00000022836
Mylk3	ENSMUSG00000031698
Myoz1	ENSMUSG00000068697
Myoz2	ENSMUSG00000028116
Myt1l	ENSMUSG00000061911
Nap1l5	ENSMUSG00000055430
Nbl1	ENSMUSG00000041120
Ncf4	ENSMUSG00000071715
Ndrg1	ENSMUSG00000005125
Ndufa4l2	ENSMUSG00000040280
Ndufs8	ENSMUSG00000059734
Neurod1	ENSMUSG00000034701
Nnat	ENSMUSG00000067786
Nox4	ENSMUSG00000030562
Nts	ENSMUSG00000019890
Nupr1	ENSMUSG00000030717
Oit1	ENSMUSG00000021749
Oit3	ENSMUSG00000009654
Omp	ENSMUSG00000074006
Otor	ENSMUSG00000027416
Pax8	ENSMUSG00000026976
Pck1	ENSMUSG00000027513
Pcolce2	ENSMUSG00000015354
Pf4	ENSMUSG00000029373
Pgam2	ENSMUSG00000020475
Pglyrp1	ENSMUSG00000030413
Pi16	ENSMUSG00000024011
Plbd1	ENSMUSG00000030214
Pln	ENSMUSG00000038583
Plp1	ENSMUSG00000031425
Plvap	ENSMUSG00000034845
Pmp22	ENSMUSG00000018217
Pnmal2	ENSMUSG00000070802
Podxl	ENSMUSG00000025608
Pou3f3	ENSMUSG00000045515
Ppargc1a	ENSMUSG00000029167
Ppbp	ENSMUSG00000029372
Ppp1r1a	ENSMUSG00000022490
Prap1	ENSMUSG00000025467
Prg2	ENSMUSG00000027073
Prom2	ENSMUSG00000027376
Prox1	ENSMUSG00000010175
Prss23	ENSMUSG00000039405
Prss3	ENSMUSG00000071519
Prx	ENSMUSG00000053198
Psmb8	ENSMUSG00000024338
Ptn	ENSMUSG00000029838
Ptprn2	ENSMUSG00000056553
Pvalb	ENSMUSG00000005716
Pygm	ENSMUSG00000032648
Rab3b	ENSMUSG00000003411
Rac2	ENSMUSG00000033220
Rasd1	ENSMUSG00000049892
Rbp1	ENSMUSG00000046402
Rbp2	ENSMUSG00000032454
Rbp7	ENSMUSG00000028996
Reg3g	ENSMUSG00000030017
Retn	ENSMUSG00000012705
Retnla	ENSMUSG00000061100
Rgs5	ENSMUSG00000026678
Rhcg	ENSMUSG00000030549
Rhd	ENSMUSG00000028825
Rho	ENSMUSG00000030324
Riiad1	ENSMUSG00000028139
Rsad2	ENSMUSG00000020641
Runx2	ENSMUSG00000039153
S100a14	ENSMUSG00000042306
S100a4	ENSMUSG00000001020
Satb1	ENSMUSG00000023927
Sbsn	ENSMUSG00000046056
Scg2	ENSMUSG00000050711
Scg3	ENSMUSG00000032181
Scg5	ENSMUSG00000023236
Scgb3a2	ENSMUSG00000038791
Scin	ENSMUSG00000002565
Sct	ENSMUSG00000038580
Sdc1	ENSMUSG00000020592
Selenbp1	ENSMUSG00000068874
Serpina10	ENSMUSG00000061947
Serpina3n	ENSMUSG00000021091
Serpinb11	ENSMUSG00000026327
Serpinb5	ENSMUSG00000067006
Serpinf1	ENSMUSG00000000753
Sez6l	ENSMUSG00000058153
Sfrp1	ENSMUSG00000031548
Sfta2	ENSMUSG00000090509
Sftpd	ENSMUSG00000021795
Slc10a1	ENSMUSG00000021135
Slc14a1	ENSMUSG00000059336
Slc14a2	ENSMUSG00000024552
Slc17a7	ENSMUSG00000070570
Slc22a6	ENSMUSG00000024650
Slc22a8	ENSMUSG00000063796
Slc25a37	ENSMUSG00000034248
Slc25a47	ENSMUSG00000048856
Slc27a2	ENSMUSG00000027359
Slc34a2	ENSMUSG00000029188
Slc4a1	ENSMUSG00000006574
Slc4a4	ENSMUSG00000060961
Slc5a1	ENSMUSG00000011034
Snap25	ENSMUSG00000027273
Sod3	ENSMUSG00000072941
Sostdc1	ENSMUSG00000036169
Sox17	ENSMUSG00000025902
Sox2	ENSMUSG00000074637
Sox9	ENSMUSG00000000567
Stfa2l1	ENSMUSG00000059657
Stmn1	ENSMUSG00000028832
Sypl2	ENSMUSG00000027887
Tagln	ENSMUSG00000032085
Tat	ENSMUSG00000001670
Tbx1	ENSMUSG00000009097
Tcf15	ENSMUSG00000068079
Tfcp2l1	ENSMUSG00000026380
Tff2	ENSMUSG00000024028
Thbs4	ENSMUSG00000021702
Them5	ENSMUSG00000028148
Tie1	ENSMUSG00000033191
Timp3	ENSMUSG00000020044
Timp4	ENSMUSG00000030317
Tm4sf20	ENSMUSG00000026149
Tm4sf4	ENSMUSG00000027801
Tmem100	ENSMUSG00000069763
Tmem147	ENSMUSG00000006315
Tmem212	ENSMUSG00000043164
Tmem213	ENSMUSG00000029829
Tmem59l	ENSMUSG00000035964
Tnfaip6	ENSMUSG00000053475
Tnnc1	ENSMUSG00000091898
Trdn	ENSMUSG00000019787
Trim29	ENSMUSG00000032013
Try10	ENSMUSG00000071521
Tspan8	ENSMUSG00000034127
Ttc36	ENSMUSG00000039438
Ttn	ENSMUSG00000051747
Tubb3	ENSMUSG00000062380
Ube2c	ENSMUSG00000001403
Ucma	ENSMUSG00000026668
Uox	ENSMUSG00000028186
Upk1a	ENSMUSG00000006313
Upk1b	ENSMUSG00000049436
Upk3a	ENSMUSG00000022435
Upk3b	ENSMUSG00000042985
Vsnl1	ENSMUSG00000054459
Vsx2	ENSMUSG00000021239
Vwf	ENSMUSG00000001930
Wif1	ENSMUSG00000020218
Wnt3	ENSMUSG00000000125
